# Arginine methylation promotes siRNA-binding specificity for a spermatogenesis-specific isoform of the Argonaute protein CSR-1

**DOI:** 10.1101/2020.06.08.134908

**Authors:** Dieu An H. Nguyen, Carolyn M. Phillips

**Author notes:** Corresponding author: Carolyn M. Phillips, Department of Biological Sciences, University of Southern California, 1050 Childs Way RRI 201, Los Angeles, CA 90089-2910.

## Abstract

CSR-1 is an essential Argonaute protein that binds to a subclass of 22G-RNAs targeting most germline-expressed genes. Here we show that the two isoforms of CSR-1 have distinct expression patterns; CSR-1B is ubiquitously expressed throughout the germline and during all stages of development while CSR-1A expression is restricted to germ cells undergoing spermatogenesis. Furthermore, CSR-1A associates preferentially with 22G-RNAs mapping to spermatogenesis-specific genes whereas CSR-1B-bound small RNAs map predominantly to oogenesis-specific genes. Interestingly, the exon unique to CSR-1A contains multiple dimethylarginine modifications, which are necessary for the preferential binding of CSR-1A to spermatogenesis-specific 22G-RNAs. Thus, we have discovered a regulatory mechanism for *C. elegans* Argonaute proteins that allows for specificity of small RNA binding between similar Argonaute proteins with overlapping temporal and spatial localization.
