## Supplementary material for "Arginine methylation promotes siRNA-binding specificity for a spermatogenesis-specific isoform of the Argonaute protein CSR-1": Key Resources Table

### Sheet: Key resources
Key Resources Table
Reagent or Resource	Source	Identifier
Antibodies
Anti-FLAG M2 (Mouse monoclonal)	Sigma Aldrich	Cat# F1804, RRID:AB_262044
Anti-HA 3F10 (Rat monoclonal)	Roche	Cat# 11867423001, RRID:AB_390918
Anti-HA 3F10 Peroxidase (Rat monoclonal)	Roche	Cat# 12013819001, RRID:AB_390917
Anit-PGL-1 (Mouse monoclonal)	DSHB	Cat# K76, RRID:AB_531836
Anti-CSR-1 (Rabbit polyclonal)	Claycomb Lab	[WBPaper00035270]::anti-CSR-1
Goat anti-mouse IgG Alexa Fluor 488	Thermo Fisher	Cat# A-11029, RRID:AB_138404
Goat anti-Rat IgG Alexa Fluor 555	Thermo Fisher	Cat# A-21434, RRID:AB_2535855
Goat anti-mouse IgM Alexa Fluor 647	Thermo Fisher	Cat# A21238, RRID:AB_1500930
Anti-actin IgG (Mouse monoclonal)	Abcam	Cat# ab3280, RRID:AB_303668
Goat anti-mouse IgG Secondary HRP	Thermo Fisher	Cat# A16078, RRID:AB_2534751
Goat anti-rat IgG Secondary HRP	Thermo Fisher	Cat# A18871, RRID:AB_2535648
Goat anti-rabbit Secondary HRP	Thermo Fisher	Cat# A16110, RRID: AB_2534782
Bacterial and Virus Strains
E. coli OP50-1		RRID:WB-STRAIN:WBStrain00041971
Chemicals, Peptides, and Recombinant Proteins
Pronase E	Sigma Aldrich	Cat# P8811
TrIzol Reagent {phenol, Guanidine isothiocyanate, Ammonium thiocyanate}	Thermo Fisher	Cat #15596018
RNaseOUT Recombinant Ribonuclease Inhibitor	Thermo Fisher	Cat# 10777019
cOmplete, Mini EDTA-free Protease Inhibitor Cocktail	Sigma Aldrich	Cat# 04693159001
Anti-FLAG M2 Affinity Matrix	Sigma Aldrich	Cat# A2220, RRID:AB_10063035
Anti-HA 3F10 Affinity Matrix	Sigma Aldrich	Cat# 11815016001, RRID:AB_390914
Ambion RNA loading buffer II	ThermoFisher	Cat# AM8547
SYBR Gold Nucleic Acid Gel Stain	Life Technologies	Cat# S11494
Bolt 4-12% Bis-Tris Mini Protein Gels	Thermo Fisher	Cat# NW04122BOX
Nitrocellulose Pre-Cut Blotting Membranes	Thermo Fisher	Cat# LC2001
15% Criterion TBE-Urea Polyacrylamide Gel	Bio-Rad	Cat# 3450091
RNA 5’ Polyphosphatase	EpiCentre	Cat# RP8092H
Phenol/Chloroform/Isoamyl Alcohol (pH 4.3)	Fisher	Cat# BP1754I-100
T4 RNA Ligase 2, truncated KQ	New England Biolabs	Cat# M0373L
T4 RNA Ligase 1	New England Biolabs	Cat# M0204L
SuperScript III	Thermo Fisher	Cat# 18080-051
Q5 High Fidelity DNA Polymerase	New England Biolabs	Cat# M0491L
10% Criterion TBE Polyacrylamide Gel	Bio-Rad	Cat# 3450051
Critical Commercial Assays
TURBO DNA-free kit	Thermo Fisher	Cat # AM1907
Qubit 1x dsDNA HS Assay Kit	Thermo Fisher	Cat# Q33231
2x iTaq Universal SYBR Green Supermix	Bio-Rad	Cat # 1725121
Deposited Data
small RNA sequencing data	This paper	GSE151828
mRNA sequencing data	This paper	GSE151828
Experimental Models: Organisms/Strains
C. elegans: Strain N2 - wild-type	Caenorhabditis Genetics Center (CGC)	N2
C. elegans: Strain GE24 - pha-1(e2123) III	Caenorhabditis Genetics Center (CGC) and Schnabel and Schnabel, 1990	GE24
C. elegans: Strain CB151 - unc-3(e151) X	Caenorhabditis Genetics Center (CGC) and Brenner, 1974	CB151
C. elegans: Strain WM200 - alg-4(ok1041) III; alg-3(tm1155) IV	Caenorhabditis Genetics Center (CGC) Conine et al., 2010	WM300
C. elegans: Strain USC868 - mut-16(cmp3[mut-16::gfp + loxP]) I ; unc-119(ed3) III	This paper	USC868
C. elegans: Strain USC896 - mut-16(cmp41[mut-16::mCherry + loxP]) I	This paper	USC896
C. elegans: Strain USC1066 - csr-1a(cmp90[(2xHA + mCherry + loxP Cbr-unc-119(+) loxP)::csr-1a]) IV	This paper	USC1066
C. elegans: Strain USC988 - wago-1(cmp92[(GFP + loxP + 3xFLAG)::wago-1]) mut-16(cmp41[mut-16::mCherry + loxP]) I	This paper	USC988
C. elegans: Strain USC1137 - csr-1(cmp173[GFP + loxP + 3xFLAG::csr-1]) IV	This paper	USC1137
C. elegans: Strain USC1092 - alg-3(cmp155[GFP + loxP + 3xFLAG::alg-3]) IV	This paper	USC1092
C. elegans: Strain USC1139 - csr-1a(cmp90[2xHA + mCherry + loxP Cbr-unc-119(+) loxP::csr-1a]) alg-3(cmp175[GFP + loxP + 3xFLAG::alg-3]) IV	This paper	USC1139
C. elegans: Strain USC1110 - csr-1a(cmp165[2xHA::csr-1a]) IV	This paper	USC1110
C. elegans: Strain USC1111 - csr-1b(cmp166[2xFLAG::csr-1]) IV	This paper	USC1111
C. elegans: Strain USC1112 - csr-1a(cmp135) csr-1b(cmp167[2xFLAG::csr-1]) IV	This paper	USC1112
C. elegans: Strain USC1065 - csr-1a(cmp135) IV	This paper	USC1065
C. elegans: Strain USC1074 - csr-1a(cmp143) IV	This paper	USC1074
C. elegans: Strain USC1258 - csr-1a(cmp135) IV (4x outcrossed)	This paper	USC1258
C. elegans: Strain USC1259 - csr-1a(cmp143) IV (4x outcrossed)	This paper	USC1259
C. elegans: Strain USC1260 - csr-1a(cmp165[2xHA::csr-1a]) IV (4x outcrossed)	This paper	USC1260
C. elegans: Strain USC1159 - csr-1a(cmp165[2xHA::csr-1a] cmp196[4xAG]) IV	This paper	USC1159
C. elegans: Strain USC1262 - csr-1a(cmp165[2xHA::csr-1a] cmp195[7xAG]) IV (4x outcrossed)	This paper	USC1262
C. elegans: Strain USC1263 - csr-1a(cmp165[2xHA::csr-1a] cmp206[11xAG]) IV (4x outcrossed)	This paper	USC1263
C. elegans: Strain USC1264 - csr-1a(cmp165[2xHA::csr-1a] cmp208[15xAG]) IV (4x outcrossed)	This paper	USC1264
C. elegans: Strain USC1284 - alg-4(ok1041) III; csr-1a(cmp237[2xHA::csr-1a]) alg-3(tm1155) IV	This paper	USC1284
C. elegans: Strain USC1348 - csr-1a(cmp90[(2xHA + mCherry + loxP Cbr-unc-119(+) loxP)::csr-1a]) csr-1b(cmp258) IV/nT1 [qIs51] (IV;V)	This paper	USC1348
C. elegans: Strain USC1326 - csr-1a(cmp253) IV	This paper	USC1326
C. elegans: Strain USC1343 - csr-1a(cmp254) IV	This paper	USC1343
C. elegans: Strain USC1127 - cmpSi195 [Pcsr-1a:mCherry] II; unc-119(ed3) III	This paper	USC1127
C. elegans: Strain USC1128 - cmpSi196 [Pcsr-1b:GFP] II; unc-119(ed3) III	This paper	USC1128
Oligonucleotides
Primers used to generate homologous repair templates and guide RNA plasmids for CRISPR editing, see Table S3	This paper	N/A
crRNA sequences for CRISPR editing, see Table S3	This paper	N/A
DNA oligo repair templates for CRISPR editing, see Table S3	This paper	N/A
Primers used to generate MosSCI repair templates, see Table S3	This paper	N/A
Primers for qPCR, see Table S3	This paper	N/A
co-CRISPR repair template (DNA oligo) - pha-1: CAAAATACGAATCGAAGACTCAAAAAGAGTATGCTGTATGATTACAGATGTTCATCAAGTTATTCATAAATCATTGATAG	Ward 2015	N/A
co-CRISPR repair template (DNA oligo) - dpy-10: CACTTGAACTTCAATACGGCAAGATGAGAATGACTGGAAACCGTACCGCATGCGGTGCCTATGGTAGCGGAGCTTCACATGGCTTCAGACCAACAGCCTAT	Arribere et al, 2014	N/A
co-CRISPR repair template (DNA oligo) - rol-6: TGTGGGTTGATATGGTTAAACTTGGAGCAGGAACCGCTTCCAACCGTGTGCGCTGCCAACAATATGGAGGATATGGAGCCACTGGTGTTCAGCCACCAGCACCAAC	Arribere et al, 2014	N/A
Recombinant DNA
pDD282	Dickinson et al. 2015	RRID:Addgene_66823
pRB1017	Arribere et al. 2014	RRID:Addgene_59936
Peft-3::cas9-SV40_NLS::tbb-2 3'UTR	Dickinson et al. 2015	RRID:Addgene_46168
pJW1259	Ward 2014	RRID:Addgene_61251
pJW1285	Ward 2015	RRID:Addgene_61252
pJA58	Arribere et al. 2014	RRID:Addgene_59933
pJA42	Arribere et al. 2014	RRID:Addgene_59930
pCFJ601	Frokjaer-Jensen et al. 2012	RRID:Addgene_34874
pGH8	Frokjaer-Jensen et al. 2012	RRID:Addgene_19359
pCFJ90	Frokjaer-Jensen et al. 2012	RRID:Addgene_19327
pCFJ104	Frokjaer-Jensen et al. 2012	RRID:Addgene_19328
pMA122 (plasmid)	Frokjaer-Jensen et al. 2012	RRID:Addgene_34873
Software and Algorithms
CFX Maestro	Bio-Rad	RRID:SCR_018064
SoftWoRx	GE Healthcare
Adobe Photoshop	Adobe	RRID:SCR_014199
Adobe Illustrator	Adobe	RRID:SCR_014199
Clustal Omega	Sievers et al. 2011	RRID:SCR_001591
FASTX-Toolkit	Hannon Lab - CSHL	RRID:SCR_005534
Bowtie2 (Version 2.2.2)	Langmead and Salzberg 2012	RRID:SCR_005476
Subread (Version 1.5.1)	Liao et al. 2013; Liao et al. 2014	RRID:SCR_009803
DESeq2 (Version 1.22.2)	Love et al. 2014	RRID:SCR_015687
Trimmomatic (Version 0.36)	Bolger et al, 2014	RRID:SCR_011848
HiSAT2 (Version 2.1.0)	Kim et al. 2015	RRID:SCR_015530
Cuffdiff (Version 2.1.1)	Trapnell et al, 2010; Trapnell et al, 2012	RRID:SCR_001647
BioVenn	Hulsen et al. 2008
Integrated Genomics Viewer	Robinson et al. 2011	RRID:SCR_011793
