## Supplementary material for "Arginine methylation promotes siRNA-binding specificity for a spermatogenesis-specific isoform of the Argonaute protein CSR-1": Table S2

### Sheet: All peptides
Table S2. Peptides captured from 2xHA::CSR-1A IP-mass spectrometry experiment
Protein Coverage: 88.55%
Total Matches: 719
Mod-unique Matches: 515
Sequence-unique Matches: 466
Monomethylation is shown as # and dimethylation is shown as @
Position	Sequence	Scan.Charge Score ΔScore Ions
1-13	MYPYDVPDYAYPY
	-.M*YPYDVPDYAYPY.D	16619.2 1.96 0.603 11/24
		16698.2 1.90 0.635 10/24
2-12	YPYDVPDYAYP
	M.YPYDVPDYAYP.Y	15300.2 1.66 0.477 10/20
2-13	YPYDVPDYAYPY
	M.YPYDVPDYAYPY.D	16448.2 2.16 0.52 11/22
		16533.2 2.19 0.419 9/22
4-13	YDVPDYAYPY
	P.YDVPDYAYPY.D	14282.2 2.30 0.272 14/18
5-13	DVPDYAYPY
	Y.DVPDYAYPY.D	12142.2 1.76 0.157 10/16
14-23	DVPDYAQSDN
	Y.DVPDYAQSDN.V	5472.2 2.60 0.559 13/18
14-22	DVPDYAQSD
	Y.DVPDYAQSD.N	5679.2 2.06 0.494 10/16
14-26	DVPDYAQSDNVGR
	Y.DVPDYAQSDNVGR.G	6496.2 2.92 0.499 17/24
14-27	DVPDYAQSDNVGRG
	Y.DVPDYAQSDNVGRG.R	6544.2 2.78 0.659 17/26
	Y.DVPDYAQSDNVGR#G.R	6835.2 1.94 0.567 12/26
	Y.DVPDYAQSDNVGR@G.R	7074.2 2.81 0.658 17/26
14-25	DVPDYAQSDNVG
	Y.DVPDYAQSDNVG.R	7391.2 2.28 0.634 14/22
14-24	DVPDYAQSDNV
	Y.DVPDYAQSDNV.G	8035.2 2.72 0.634 13/20
48-61	GDSYRPDLETRETH
	Y.GDSYRPDLETRETH.V	5401.3 2.63 0.402 21/52
		5411.2 1.85 0.334 15/26
		5521.3 2.11 0.386 19/52
	Y.GDSYRPDLETR#ETH.V	6426.3 2.20 0.459 18/52
		6431.3 2.22 0.246 20/52
48-60	GDSYRPDLETRET
	Y.GDSYRPDLETRET.H	6184.3 2.37 0.607 22/48
		6199.2 2.33 0.593 11/24
48-56	GDSYRPDLE
	Y.GDSYRPDLE.T	6533.2 2.56 0.487 12/16
48-63	GDSYRPDLETRETHVT
	Y.GDSYRPDLETRETHVT.Y	6772.3 2.52 0.473 21/60
48-64	GDSYRPDLETRETHVTY
	Y.GDSYRPDLETRETHVTY.Q	8822.3 1.81 0.454 20/64
49-64	DSYRPDLETRETHVTY
	G.DSYRPDLETRETHVTY.Q	8915.3 1.79 0.446 17/60
50-64	SYRPDLETRETHVTY
	D.SYRPDLETRETHVTY.Q	8252.4 2.37 0.426 31/84
52-61	RPDLETRETH
	Y.RPDLETRETH.V	3879.2 1.91 0.465 9/18
	Y.RPDLETR#ETH.V	4679.3 2.17 0.555 17/36
52-60	RPDLETRET
	Y.RPDLETRET.H	4454.2 2.07 0.61 10/16
52-63	RPDLETRETHVT
	Y.RPDLETRETHVT.Y	4937.3 1.76 0.296 14/44
52-64	RPDLETRETHVTY
	Y.RPDLETRETHVTY.Q	6530.3 1.92 0.482 16/48
		6574.2 2.76 0.513 16/24
		6730.3 1.68 0.188 13/48
55-64	LETRETHVTY
	D.LETRETHVTY.Q	5538.3 2.30 0.339 13/36
65-79	QGKVKYEGGDRHDFN
	Y.QGKVKYEGGDRHDFN.Y	4268.3 1.93 0.069 18/56
65-78	QGKVKYEGGDRHDF
	Y.QGKVKYEGGDRHDF.N	4426.2 1.81 0.528 12/26
65-88	QGKVKYEGGDRHDFNYEKTPTGSY
	Y.QGKVKYEGGDRHDFNYEKTPTGSY.R	6297.4 2.49 0.224 32/138
70-88	YEGGDRHDFNYEKTPTGSY
	K.YEGGDRHDFNYEKTPTGSY.R	7017.3 4.36 0.659 28/72
71-87	EGGDRHDFNYEKTPTGS
	Y.EGGDRHDFNYEKTPTGS.Y	5167.3 1.82 0.283 14/64
71-88	EGGDRHDFNYEKTPTGSY
	Y.EGGDRHDFNYEKTPTGSY.R	6653.3 2.35 0.44 21/68
		6679.3 1.92 0.294 15/68
		6859.3 2.77 0.567 22/68
72-88	GGDRHDFNYEKTPTGSY
	E.GGDRHDFNYEKTPTGSY.R	6387.3 3.76 0.634 25/64
74-88	DRHDFNYEKTPTGSY
	G.DRHDFNYEKTPTGSY.R	6705.3 2.66 0.71 25/56
75-88	RHDFNYEKTPTGSY
	D.RHDFNYEKTPTGSY.R	6054.3 3.39 0.602 22/52
		6058.3 3.51 0.639 25/52
77-88	DFNYEKTPTGSY
	H.DFNYEKTPTGSY.R	8928.2 3.93 0.751 19/22
78-88	FNYEKTPTGSY
	D.FNYEKTPTGSY.R	7659.2 3.24 0.689 17/20
79-88	NYEKTPTGSY
	F.NYEKTPTGSY.R	5001.2 3.09 0.805 16/18
		5089.2 2.29 0.78 14/18
80-88	YEKTPTGSY
	N.YEKTPTGSY.R	4753.2 2.64 0.446 14/16
82-88	KTPTGSY
	E.KTPTGSY.R	3338.2 1.87 0.477 8/12
		3376.2 1.79 0.436 9/12
		3417.2 1.85 0.474 9/12
89-106	RGSHRDGQEGSRGNRGSF
	Y.R#GSHRDGQEGSR@GNRGSF.R	2921.4 2.26 0.228 32/102
	Y.R#GSHRDGQEGSRGNR@GSF.R	3030.4 2.03 0.066 29/102
	Y.R@GSHRDGQEGSR@GNR@GSF.R	3558.5 2.19 0.004 35/136
		4270.4 2.26 0.041 28/102
114-128	DRRRDDEESKAENRF
	Y.DRRRDDEESKAENRF.G	4219.4 2.30 0.193 24/84
		4321.4 2.61 0.282 23/84
114-131	DRRRDDEESKAENRFGGY
	Y.DRRRDDEESKAENRFGGY.N	5061.4 2.04 0.099 23/102
		5094.3 2.30 0.144 20/68
		5163.4 2.26 0.215 27/102
		5242.4 2.19 0.361 28/102
		5437.4 2.07 0.115 26/102
		6310.4 2.89 0.43 28/102
115-131	RRRDDEESKAENRFGGY
	D.RRRDDEESKAENRFGGY.N	4805.4 2.82 0.45 28/96
116-131	RRDDEESKAENRFGGY
	R.RRDDEESKAENRFGGY.N	5079.4 2.39 0.247 32/90
117-131	RDDEESKAENRFGGY
	R.RDDEESKAENRFGGY.N	5527.3 3.61 0.569 25/56
118-131	DDEESKAENRFGGY
	R.DDEESKAENRFGGY.N	6388.3 2.23 0.428 19/52
119-131	DEESKAENRFGGY
	D.DEESKAENRFGGY.N	6045.2 3.28 0.537 17/24
129-140	GGYNRGANGGNY
	F.GGYNR@GANGGNY.R	4351.2 2.41 0.375 15/22
144-161	TGGSGRGGSTQTTTVDPK
	R.TGGSGR@GGSTQTTTVDPK.Y	4279.3 2.97 0.4 26/68
144-163	TGGSGRGGSTQTTTVDPKYN
	R.TGGSGR@GGSTQTTTVDPKYN.G	4955.3 3.62 0.596 27/76
144-162	TGGSGRGGSTQTTTVDPKY
	R.TGGSGR@GGSTQTTTVDPKY.N	5387.3 2.57 0.606 23/72
144-165	TGGSGRGGSTQTTTVDPKYNGL
	R.TGGSGR@GGSTQTTTVDPKYNGL.I	8144.3 3.25 0.557 22/84
150-165	GGSTQTTTVDPKYNGL
	R.GGSTQTTTVDPKYNGL.I	9156.2 2.62 0.575 11/30
151-165	GSTQTTTVDPKYNGL
	G.GSTQTTTVDPKYNGL.I	9170.2 3.07 0.536 14/28
152-165	STQTTTVDPKYNGL
	G.STQTTTVDPKYNGL.I	9157.2 2.84 0.638 15/26
		9161.2 2.95 0.602 15/26
153-165	TQTTTVDPKYNGL
	S.TQTTTVDPKYNGL.I	9124.2 2.80 0.707 14/24
154-165	QTTTVDPKYNGL
	T.QTTTVDPKYNGL.I	8916.2 1.65 0.346 11/22
155-163	TTTVDPKYN
	Q.TTTVDPKYN.G	4831.2 1.96 0.526 8/16
155-162	TTTVDPKY
	Q.TTTVDPKY.N	5403.2 2.22 0.616 9/14
155-165	TTTVDPKYNGL
	Q.TTTVDPKYNGL.I	8800.2 2.15 0.507 13/20
		8891.2 2.56 0.432 14/20
155-170	TTTVDPKYNGLILENS
	Q.TTTVDPKYNGLILENS.A	13861.2 3.38 0.571 15/30
155-169	TTTVDPKYNGLILEN
	Q.TTTVDPKYNGLILEN.S	13907.2 2.96 0.471 13/28
155-167	TTTVDPKYNGLIL
	Q.TTTVDPKYNGLIL.E	16558.2 2.24 0.639 13/24
155-178	TTTVDPKYNGLILENSAEPKLKGL
	Q.TTTVDPKYNGLILENSAEPKLKGL.N	16664.4 2.47 0.148 33/138
156-165	TTVDPKYNGL
	T.TTVDPKYNGL.I	8419.2 2.16 0.608 10/18
156-170	TTVDPKYNGLILENS
	T.TTVDPKYNGLILENS.A	13694.2 2.15 0.266 11/28
156-167	TTVDPKYNGLIL
	T.TTVDPKYNGLIL.E	16373.2 2.31 0.374 12/22
157-165	TVDPKYNGL
	T.TVDPKYNGL.I	7755.2 1.98 0.661 12/16
157-170	TVDPKYNGLILENS
	T.TVDPKYNGLILENS.A	13268.2 2.61 0.623 13/26
157-169	TVDPKYNGLILEN
	T.TVDPKYNGLILEN.S	13304.2 2.11 0.239 11/24
157-178	TVDPKYNGLILENSAEPKLKGL
	T.TVDPKYNGLILENSAEPKLKGL.N	16396.4 2.58 0.269 35/126
158-167	VDPKYNGLIL
	T.VDPKYNGLIL.E	15772.2 1.72 0.263 10/18
160-178	PKYNGLILENSAEPKLKGL
	D.PKYNGLILENSAEPKLKGL.N	15306.4 2.12 0.081 31/108
163-176	NGLILENSAEPKLK
	Y.NGLILENSAEPKLK.G	11816.3 2.11 0.272 16/52
163-178	NGLILENSAEPKLKGL
	Y.NGLILENSAEPKLKGL.N	15857.3 2.50 0.418 19/60
164-178	GLILENSAEPKLKGL
	N.GLILENSAEPKLKGL.N	15883.3 2.22 0.523 17/56
165-176	LILENSAEPKLK
	G.LILENSAEPKLK.G	10455.3 1.67 0.297 18/44
		10498.3 1.78 0.272 15/44
165-175	LILENSAEPKL
	G.LILENSAEPKL.K	14333.2 2.35 0.129 10/20
165-178	LILENSAEPKLKGL
	G.LILENSAEPKLKGL.N	14678.3 1.91 0.332 19/52
166-176	ILENSAEPKLK
	L.ILENSAEPKLK.G	6922.3 2.65 0.473 22/40
		6924.3 2.73 0.332 25/40
166-184	ILENSAEPKLKGLNSDMNQ
	L.ILENSAEPKLKGLNSDM*NQ.K	9604.3 2.96 0.525 22/72
166-183	ILENSAEPKLKGLNSDMN
	L.ILENSAEPKLKGLNSDM*N.Q	9744.3 2.26 0.183 20/68
		9758.3 2.08 0.438 24/68
	L.ILENSAEPKLKGLNSDMN.Q	11245.3 2.40 0.329 21/68
166-182	ILENSAEPKLKGLNSDM
	L.ILENSAEPKLKGLNSDM*.N	10112.3 1.95 0.3 17/64
166-179	ILENSAEPKLKGLN
	L.ILENSAEPKLKGLN.S	10127.3 2.01 0.506 15/52
		10138.2 4.54 0.538 18/26
		10184.3 1.68 0.488 17/52
166-175	ILENSAEPKL
	L.ILENSAEPKL.K	10219.2 3.06 0.322 14/18
166-181	ILENSAEPKLKGLNSD
	L.ILENSAEPKLKGLNSD.M	10288.3 1.66 0.362 17/60
166-178	ILENSAEPKLKGL
	L.ILENSAEPKLKGL.N	11486.3 1.73 0.251 14/48
		11620.3 1.78 0.205 15/48
		11677.3 1.72 0.423 16/48
167-178	LENSAEPKLKGL
	I.LENSAEPKLKGL.N	9130.3 2.17 0.306 15/44
168-179	ENSAEPKLKGLN
	L.ENSAEPKLKGLN.S	6585.2 2.36 0.565 8/22
		6605.2 1.68 0.44 8/22
169-178	NSAEPKLKGL
	E.NSAEPKLKGL.N	7178.2 2.37 0.544 12/18
170-178	SAEPKLKGL
	N.SAEPKLKGL.N	7126.2 1.99 0.521 11/16
170-192	SAEPKLKGLNSDMNQKQNPRLAL
	N.SAEPKLKGLNSDM*NQKQNPRLAL.N	10160.4 2.38 0.231 36/132
177-192	GLNSDMNQKQNPRLAL
	K.GLNSDM*NQKQNPRLAL.N	9310.3 1.81 0.342 19/60
179-193	NSDMNQKQNPRLALN
	L.NSDM*NQKQNPRLALN.I	6185.3 1.68 0.125 20/56
		6262.3 1.77 0.077 16/56
	L.NSDMNQKQNPRLALN.I	7020.3 1.72 0.191 17/56
179-192	NSDMNQKQNPRLAL
	L.NSDM*NQKQNPRLAL.N	7757.3 1.95 0.166 19/52
		7765.3 2.42 0.406 20/52
		7867.3 2.15 0.342 22/52
	L.NSDMNQKQNPRLAL.N	8685.2 2.48 0.24 15/26
179-195	NSDMNQKQNPRLALNIF
	L.NSDM*NQKQNPRLALNIF.G	16983.3 1.73 0.441 18/64
180-192	SDMNQKQNPRLAL
	N.SDM*NQKQNPRLAL.N	7826.3 2.63 0.405 20/48
		7906.3 2.76 0.493 22/48
	N.SDMNQKQNPRLAL.N	8728.3 2.67 0.523 18/48
180-195	SDMNQKQNPRLALNIF
	N.SDM*NQKQNPRLALNIF.G	17159.2 2.00 0.491 12/30
193-203	NIFGLELSERT
	L.NIFGLELSERT.I	17644.2 2.54 0.649 14/20
196-204	GLELSERTI
	F.GLELSERTI.F	11746.2 3.06 0.591 13/16
196-205	GLELSERTIF
	F.GLELSERTIF.R	17091.2 2.82 0.579 16/18
		17186.2 2.59 0.668 14/18
198-205	ELSERTIF
	L.ELSERTIF.R	12207.2 1.76 0.449 9/14
212-222	KLIDRQHNKEY
	M.KLIDRQHNKEY.I	3844.3 1.79 0.288 17/40
214-227	IDRQHNKEYILTTM
	L.IDRQHNKEYILTTM*.S	6938.3 1.77 0.251 17/52
244-251	ILLDILLK
	F.ILLDILLK.Q	21817.2 2.40 0.246 12/14
246-253	LDILLKQW
	L.LDILLKQW.A	19209.2 3.18 0.579 13/14
		19216.2 2.98 0.66 13/14
254-267	AAKKGQQNLPAFAY
	W.AAKKGQQNLPAFAY.D	10749.2 2.40 0.591 15/26
254-273	AAKKGQQNLPAFAYDGAQSL
	W.AAKKGQQNLPAFAYDGAQSL.F	14275.3 1.79 0.045 19/76
254-274	AAKKGQQNLPAFAYDGAQSLF
	W.AAKKGQQNLPAFAYDGAQSLF.T	18018.3 1.89 0.181 22/80
257-267	KGQQNLPAFAY
	K.KGQQNLPAFAY.D	12602.2 2.28 0.674 11/20
258-267	GQQNLPAFAY
	K.GQQNLPAFAY.D	14644.2 1.91 0.367 9/18
264-274	AFAYDGAQSLF
	P.AFAYDGAQSLF.T	18535.2 3.02 0.606 15/20
266-274	AYDGAQSLF
	F.AYDGAQSLF.T	13871.2 2.15 0.605 10/16
275-282	TLEGISLM
	F.TLEGISLM*.V	13310.2 1.82 0.378 8/14
275-284	TLEGISLMVD
	F.TLEGISLM*VD.I	16580.2 2.11 0.682 11/18
283-298	VDIKKEDALEIPELSN
	M.VDIKKEDALEIPELSN.F	15644.3 1.70 0.392 14/60
		15695.2 3.10 0.341 16/30
		15724.3 2.75 0.52 20/60
283-297	VDIKKEDALEIPELS
	M.VDIKKEDALEIPELS.N	16371.3 1.75 0.194 19/56
283-299	VDIKKEDALEIPELSNF
	M.VDIKKEDALEIPELSNF.L	20000.3 2.49 0.403 19/64
		20045.2 3.17 0.528 15/32
		20095.3 2.52 0.606 25/64
		20150.3 2.35 0.332 18/64
		20329.3 2.49 0.467 19/64
		20339.3 2.92 0.588 27/64
	M.VDIKK#EDALEIPELSNF.L	20665.3 2.21 0.129 16/64
		20680.3 2.00 0.099 18/64
285-299	IKKEDALEIPELSNF
	D.IKKEDALEIPELSNF.L	19145.3 2.73 0.479 22/56
		19169.2 3.61 0.603 14/28
		19177.2 1.75 0.341 12/28
		19219.3 2.76 0.511 25/56
287-299	KEDALEIPELSNF
	K.KEDALEIPELSNF.L	20373.2 2.78 0.465 17/24
		20380.2 3.33 0.523 14/24
289-299	DALEIPELSNF
	E.DALEIPELSNF.L	21691.2 2.22 0.476 13/20
290-299	ALEIPELSNF
	D.ALEIPELSNF.L	21477.2 2.74 0.543 15/18
		21517.2 3.84 0.743 16/18
298-306	NFLKDSISF
	S.NFLKDSISF.L	16840.2 2.79 0.522 15/16
298-307	NFLKDSISFL
	S.NFLKDSISFL.S	20728.2 2.78 0.609 13/18
299-306	FLKDSISF
	N.FLKDSISF.L	14851.2 2.62 0.707 12/14
299-307	FLKDSISFL
	N.FLKDSISFL.S	19162.2 2.97 0.515 14/16
300-306	LKDSISF
	F.LKDSISF.L	11050.2 2.30 0.669 11/12
300-307	LKDSISFL
	F.LKDSISFL.S	16198.2 2.65 0.613 12/14
307-318	LSGDLEISCEPD
	F.LSGDLEISCEPD.L	11432.2 2.89 0.629 12/22
307-323	LSGDLEISCEPDLEKPS
	F.LSGDLEISCEPDLEKPS.F	13561.2 5.02 0.593 22/32
		13659.2 4.89 0.642 22/32
	F.LSGDLEISCEPDLEK#PS.F	13796.2 2.35 0.343 16/32
		15694.2 2.33 0.435 13/32
308-323	SGDLEISCEPDLEKPS
	L.SGDLEISCEPDLEKPS.F	11778.2 4.64 0.705 19/30
		11861.2 3.19 0.467 16/30
	L.SGDLEISCEPDLEK#PS.F	12027.2 2.50 0.447 13/30
308-326	SGDLEISCEPDLEKPSFVQ
	L.SGDLEISCEPDLEKPSFVQ.T	16463.2 3.44 0.618 19/36
319-330	LEKPSFVQTELN
	D.LEKPSFVQTELN.E	12634.2 2.74 0.397 13/22
319-331	LEKPSFVQTELNE
	D.LEKPSFVQTELNE.W	12879.2 2.52 0.482 12/24
		12886.2 3.28 0.609 14/24
319-329	LEKPSFVQTEL
	D.LEKPSFVQTEL.N	14434.2 2.50 0.28 12/20
319-332	LEKPSFVQTELNEW
	D.LEKPSFVQTELNEW.S	18163.2 3.74 0.471 15/26
		18201.2 2.50 0.456 11/26
324-336	FVQTELNEWSDPR
	S.FVQTELNEWSDPR.F	13379.2 4.11 0.599 19/24
324-334	FVQTELNEWSD
	S.FVQTELNEWSD.P	14059.2 3.26 0.696 17/20
324-332	FVQTELNEW
	S.FVQTELNEW.S	15794.2 2.85 0.577 15/16
		15881.2 2.30 0.501 11/16
324-338	FVQTELNEWSDPRFY
	S.FVQTELNEWSDPRFY.A	18875.3 3.02 0.44 22/56
		18885.3 3.40 0.571 21/56
325-336	VQTELNEWSDPR
	F.VQTELNEWSDPR.F	10207.2 2.46 0.495 11/22
325-332	VQTELNEW
	F.VQTELNEW.S	12257.2 1.90 0.667 10/14
325-338	VQTELNEWSDPRFY
	F.VQTELNEWSDPRFY.A	16848.2 3.32 0.648 17/26
327-336	TELNEWSDPR
	Q.TELNEWSDPR.F	8531.2 1.83 0.346 11/18
327-338	TELNEWSDPRFY
	Q.TELNEWSDPRFY.A	15879.2 3.78 0.641 17/22
328-338	ELNEWSDPRFY
	T.ELNEWSDPRFY.A	15215.2 2.85 0.689 16/20
329-338	LNEWSDPRFY
	E.LNEWSDPRFY.A	14140.2 3.24 0.621 15/18
330-338	NEWSDPRFY
	L.NEWSDPRFY.A	12430.2 2.50 0.337 14/16
331-338	EWSDPRFY
	N.EWSDPRFY.A	12193.2 1.62 0.621 7/14
339-348	AYLDIVTSQS
	Y.AYLDIVTSQS.A	13483.2 2.20 0.526 12/18
339-347	AYLDIVTSQ
	Y.AYLDIVTSQ.S	13755.2 2.93 0.631 14/16
339-349	AYLDIVTSQSA
	Y.AYLDIVTSQSA.I	14071.2 2.53 0.684 13/20
339-355	AYLDIVTSQSAIRSERY
	Y.AYLDIVTSQSAIRSERY.L	14503.3 3.80 0.623 30/64
339-353	AYLDIVTSQSAIRSE
	Y.AYLDIVTSQSAIRSE.R	14724.2 3.73 0.616 22/28
	Y.AYLDIVTSQSAIR#SE.R	16465.2 3.64 0.52 18/28
		16476.2 3.24 0.56 18/28
339-351	AYLDIVTSQSAIR
	Y.AYLDIVTSQSAIR.S	15017.2 4.97 0.679 21/24
339-350	AYLDIVTSQSAI
	Y.AYLDIVTSQSAI.R	18025.2 2.33 0.563 13/22
340-355	YLDIVTSQSAIRSERY
	A.YLDIVTSQSAIRSERY.L	13189.3 2.29 0.561 21/60
342-355	DIVTSQSAIRSERY
	L.DIVTSQSAIRSERY.L	8475.3 2.37 0.61 17/52
356-363	LSQSKGLY
	Y.LSQSKGLY.V	5795.2 2.32 0.592 11/14
364-372	VHTQSLEEL
	Y.VHTQSLEEL.R	9210.2 2.14 0.287 12/16
364-376	VHTQSLEELRVKW
	Y.VHTQSLEELRVKW.A	13412.3 3.14 0.63 23/48
388-408	RIVGANGPLPILELDPQSTQY
	C.RIVGANGPLPILELDPQSTQY.Y	21630.3 3.78 0.447 28/80
		21647.3 3.09 0.547 25/80
393-408	NGPLPILELDPQSTQY
	A.NGPLPILELDPQSTQY.Y	21818.2 3.66 0.57 17/30
394-406	GPLPILELDPQST
	N.GPLPILELDPQST.Q	21435.2 1.96 0.522 13/24
		21439.2 2.43 0.481 13/24
394-404	GPLPILELDPQ
	N.GPLPILELDPQ.S	21525.2 1.87 0.453 10/20
		21550.2 1.68 0.253 9/20
394-408	GPLPILELDPQSTQY
	N.GPLPILELDPQSTQY.Y	21808.2 2.87 0.665 13/28
		21840.3 3.69 0.648 23/56
394-409	GPLPILELDPQSTQYY
	N.GPLPILELDPQSTQYY.A	22168.2 4.13 0.681 19/30
395-408	PLPILELDPQSTQY
	G.PLPILELDPQSTQY.Y	21703.2 2.98 0.618 14/26
396-408	LPILELDPQSTQY
	P.LPILELDPQSTQY.Y	20465.2 2.14 0.625 15/24
398-408	ILELDPQSTQY
	P.ILELDPQSTQY.Y	14714.2 4.03 0.571 16/20
398-409	ILELDPQSTQYY
	P.ILELDPQSTQYY.A	16523.2 3.35 0.709 17/22
400-408	ELDPQSTQY
	L.ELDPQSTQY.Y	7003.2 2.48 0.578 13/16
400-409	ELDPQSTQYY
	L.ELDPQSTQYY.A	9276.2 2.75 0.63 13/18
409-417	YASIPLSQM
	Y.YASIPLSQM*.L	10790.2 1.69 0.458 10/16
		10810.2 1.74 0.583 10/16
409-416	YASIPLSQ
	Y.YASIPLSQ.M	10956.2 1.72 0.332 9/14
409-419	YASIPLSQMLQ
	Y.YASIPLSQM*LQ.Y	14896.2 2.71 0.651 16/20
409-418	YASIPLSQML
	Y.YASIPLSQM*L.Q	16687.2 2.74 0.635 15/18
	Y.YASIPLSQML.Q	21097.2 1.98 0.348 12/18
409-420	YASIPLSQMLQY
	Y.YASIPLSQM*LQY.A	17251.2 2.63 0.583 17/22
		17328.2 3.48 0.595 15/22
	Y.YASIPLSQMLQY.A	21493.2 3.07 0.582 15/22
410-417	ASIPLSQM
	Y.ASIPLSQM*.L	8547.2 1.63 0.491 6/14
410-419	ASIPLSQMLQ
	Y.ASIPLSQM*LQ.Y	12877.2 2.79 0.625 14/18
410-418	ASIPLSQML
	Y.ASIPLSQM*L.Q	14746.2 2.61 0.703 11/16
410-420	ASIPLSQMLQY
	Y.ASIPLSQM*LQY.A	15638.2 2.68 0.558 16/20
		15723.2 3.26 0.591 15/20
		15764.2 1.78 0.454 10/20
	Y.ASIPLSQMLQY.A	20580.2 3.12 0.477 15/20
		20650.2 3.74 0.67 16/20
411-420	SIPLSQMLQY
	A.SIPLSQM*LQY.A	15064.2 2.91 0.623 15/18
	A.SIPLSQMLQY.A	20233.2 1.84 0.288 11/18
412-420	IPLSQMLQY
	S.IPLSQM*LQY.A	13948.2 1.73 0.529 10/16
421-429	AFPRDFPPN
	Y.AFPRDFPPN.R	10914.2 1.76 0.478 12/16
		11171.2 1.92 0.561 9/16
		11256.2 1.67 0.55 11/16
421-439	AFPRDFPPNRIVNPNMKLQ
	Y.AFPRDFPPNRIVNPNM*KLQ.R	13562.4 2.22 0.149 26/108
		13568.3 1.96 0.085 17/72
		13756.4 2.25 0.41 28/108
		13783.3 2.40 0.214 17/72
		13918.4 2.16 0.266 28/108
421-435	AFPRDFPPNRIVNPN
	Y.AFPRDFPPNRIVNPN.M	13581.3 2.35 0.442 20/56
		13682.3 2.33 0.473 17/56
		13773.3 2.37 0.557 20/56
		14006.3 1.78 0.446 16/56
		14152.3 2.31 0.433 16/56
421-436	AFPRDFPPNRIVNPNM
	Y.AFPRDFPPNRIVNPNM*.K	13606.3 2.14 0.405 19/60
		13880.3 2.25 0.546 18/60
		13970.3 2.26 0.392 20/60
		14073.3 2.46 0.43 21/60
		14185.3 2.14 0.217 19/60
421-434	AFPRDFPPNRIVNP
	Y.AFPRDFPPNRIVNP.N	14386.3 1.79 0.209 18/52
431-439	IVNPNMKLQ
	R.IVNPNM*KLQ.R	5934.2 1.71 0.47 10/16
431-438	IVNPNMKL
	R.IVNPNM*KL.Q	6861.2 1.94 0.374 8/14
		6992.2 2.29 0.452 11/14
445-450	LLKDLK
	L.LLKDLK.C	5441.2 2.06 0.325 9/10
445-454	LLKDLKCNPY
	L.LLKDLKCNPY.Y	8327.3 2.33 0.498 17/36
450-461	KCNPYYDDKQIW
	L.KCNPYYDDKQIW.A	10281.3 2.78 0.625 20/44
454-461	YYDDKQIW
	P.YYDDKQIW.A	10661.2 1.66 0.339 9/14
455-464	YDDKQIWATN
	Y.YDDKQIWATN.T	8703.2 2.64 0.602 15/18
455-461	YDDKQIW
	Y.YDDKQIW.A	9323.2 1.94 0.563 9/12
		9404.2 1.95 0.615 9/12
462-478	ATNTITVSDVDYNAPKD
	W.ATNTITVSDVDYNAPKD.P	10319.2 4.56 0.746 23/32
		10356.2 2.99 0.601 18/32
	W.ATNTITVSDVDYNAPK#D.P	11549.2 2.90 0.576 16/32
462-484	ATNTITVSDVDYNAPKDPEFRQK
	W.ATNTITVSDVDYNAPKDPEFRQK.Y	10922.4 2.08 0.403 32/132
462-480	ATNTITVSDVDYNAPKDPE
	W.ATNTITVSDVDYNAPKDPE.F	11057.2 4.60 0.672 20/36
		11065.2 4.12 0.668 20/36
462-485	ATNTITVSDVDYNAPKDPEFRQKY
	W.ATNTITVSDVDYNAPKDPEFRQKY.P	11957.4 2.35 0.198 34/138
		11977.3 3.51 0.512 23/92
462-473	ATNTITVSDVDY
	W.ATNTITVSDVDY.N	12041.2 2.56 0.677 13/22
462-483	ATNTITVSDVDYNAPKDPEFRQ
	W.ATNTITVSDVDYNAPKDPEFRQ.K	12278.3 3.39 0.542 32/84
		12283.3 2.21 0.404 27/84
		12304.3 1.79 0.296 21/84
462-481	ATNTITVSDVDYNAPKDPEF
	W.ATNTITVSDVDYNAPKDPEF.R	15026.3 3.58 0.647 28/76
465-480	TITVSDVDYNAPKDPE
	N.TITVSDVDYNAPKDPE.F	10649.2 3.01 0.624 17/30
465-478	TITVSDVDYNAPKD
	N.TITVSDVDYNAPK#D.P	11111.2 3.51 0.689 18/26
465-473	TITVSDVDY
	N.TITVSDVDY.N	11538.2 2.31 0.608 11/16
465-487	TITVSDVDYNAPKDPEFRQKYPN
	N.TITVSDVDYNAPKDPEFRQKYPN.L	11552.3 2.99 0.449 23/88
		11558.3 2.11 0.064 20/88
465-482	TITVSDVDYNAPKDPEFR
	N.TITVSDVDYNAPKDPEFR.Q	12374.3 1.84 0.109 15/68
465-481	TITVSDVDYNAPKDPEF
	N.TITVSDVDYNAPKDPEF.R	14814.2 4.39 0.692 21/32
	N.TITVSDVDYNAPK#DPEF.R	16182.2 2.53 0.538 13/32
485-497	YPNLKFPMLPAVQ
	K.YPNLKFPM*LPAVQ.C	19934.2 2.24 0.498 13/24
		19938.2 2.15 0.477 13/24
		19941.2 1.94 0.535 9/24
486-497	PNLKFPMLPAVQ
	Y.PNLKFPM*LPAVQ.C	18599.2 3.63 0.57 18/22
		18675.2 3.83 0.622 16/22
488-497	LKFPMLPAVQ
	N.LKFPM*LPAVQ.C	18143.2 2.56 0.661 13/18
		18223.2 2.63 0.516 13/18
489-497	KFPMLPAVQ
	L.KFPM*LPAVQ.C	14466.2 1.84 0.342 11/16
504-511	KRLMPLEY
	H.KRLM*PLEY.L	7568.2 1.74 0.349 7/14
509-517	LEYLKVLPY
	P.LEYLKVLPY.Q	18656.2 1.88 0.425 10/16
512-517	LKVLPY
	Y.LKVLPY.Q	12397.2 2.40 0.69 10/10
		12468.2 2.30 0.688 10/10
518-535	QSIDRRVLEEFELTPRAN
	Y.QSIDRRVLEEFELTPRAN.A	16016.4 2.32 0.353 23/102
522-535	RRVLEEFELTPRAN
	D.RRVLEEFELTPRAN.A	11672.3 2.32 0.243 20/52
		11712.3 2.31 0.315 15/52
523-535	RVLEEFELTPRAN
	R.RVLEEFELTPRAN.A	12885.3 2.09 0.504 15/48
524-535	VLEEFELTPRAN
	R.VLEEFELTPRAN.A	14504.2 3.53 0.629 16/22
524-539	VLEEFELTPRANAPNE
	R.VLEEFELTPRANAPNE.R	14738.2 3.44 0.656 17/30
		14756.2 2.66 0.495 12/30
524-534	VLEEFELTPRA
	R.VLEEFELTPRA.N	15463.2 2.85 0.465 17/20
		15496.2 1.95 0.579 9/20
526-533	EEFELTPR
	L.EEFELTPR.A	10012.2 1.87 0.609 9/14
526-535	EEFELTPRAN
	L.EEFELTPRAN.A	10023.2 2.39 0.575 14/18
526-539	EEFELTPRANAPNE
	L.EEFELTPRANAPNE.R	10795.2 3.19 0.711 17/26
526-541	EEFELTPRANAPNERW
	L.EEFELTPRANAPNERW.S	13393.3 1.81 0.229 19/60
526-544	EEFELTPRANAPNERWSTL
	L.EEFELTPRANAPNERWSTL.Q	16078.3 2.83 0.41 24/72
529-540	ELTPRANAPNER
	F.ELTPRANAPNER.W	4832.3 1.70 0.385 12/44
529-541	ELTPRANAPNERW
	F.ELTPRANAPNERW.S	8308.3 1.90 0.402 20/48
529-544	ELTPRANAPNERWSTL
	F.ELTPRANAPNERWSTL.Q	11725.3 2.33 0.454 17/60
530-539	LTPRANAPNE
	E.LTPRANAPNE.R	4740.2 1.72 0.532 11/18
534-544	ANAPNERWSTL
	R.ANAPNERWSTL.Q	10030.2 2.41 0.51 12/20
535-544	NAPNERWSTL
	A.NAPNERWSTL.Q	9789.2 1.74 0.495 11/18
536-544	APNERWSTL
	N.APNERWSTL.Q	9605.2 1.83 0.379 11/16
		9698.2 2.34 0.541 14/16
537-544	PNERWSTL
	A.PNERWSTL.Q	9635.2 2.34 0.473 10/14
538-544	NERWSTL
	P.NERWSTL.Q	8709.2 2.06 0.541 9/12
541-559	WSTLQKHYDQFGFNDQVMK
	R.WSTLQKHYDQFGFNDQVMK.D	11489.3 1.87 0.056 16/72
542-551	STLQKHYDQF
	W.STLQKHYDQF.G	6119.2 1.63 0.62 11/18
		6176.2 1.84 0.489 11/18
542-561	STLQKHYDQFGFNDQVMKDF
	W.STLQKHYDQFGFNDQVM*KDF.G	13435.4 2.55 0.15 35/114
545-551	QKHYDQF
	L.QKHYDQF.G	4483.2 1.68 0.347 8/12
545-561	QKHYDQFGFNDQVMKDF
	L.QKHYDQFGFNDQVM*KDF.G	12447.3 2.87 0.455 22/64
		12460.3 2.30 0.391 17/64
		12515.3 3.19 0.544 21/64
549-560	DQFGFNDQVMKD
	Y.DQFGFNDQVM*KD.F	9651.2 3.07 0.337 17/22
549-558	DQFGFNDQVM
	Y.DQFGFNDQVM*.K	11503.2 2.62 0.542 14/18
	Y.DQFGFNDQVM.K	15528.2 2.10 0.664 10/18
549-561	DQFGFNDQVMKDF
	Y.DQFGFNDQVM*KDF.G	15143.2 4.22 0.717 18/24
		15232.2 4.18 0.645 18/24
	Y.DQFGFNDQVMKDF.G	19005.2 3.82 0.631 18/24
549-564	DQFGFNDQVMKDFGVQ
	Y.DQFGFNDQVM*KDFGVQ.I	16594.2 4.61 0.583 20/30
552-558	GFNDQVM
	F.GFNDQVM*.K	5649.2 1.83 0.662 10/12
552-561	GFNDQVMKDF
	F.GFNDQVM*KDF.G	10092.2 3.25 0.59 14/18
		10186.2 3.36 0.65 14/18
	F.GFNDQVMKDF.G	14433.2 2.96 0.597 14/18
552-564	GFNDQVMKDFGVQ
	F.GFNDQVM*KDFGVQ.I	12216.2 3.69 0.603 18/24
552-566	GFNDQVMKDFGVQIC
	F.GFNDQVM*KDFGVQIC.N	15917.2 2.22 0.445 10/28
552-565	GFNDQVMKDFGVQI
	F.GFNDQVM*KDFGVQI.C	17306.2 2.07 0.355 13/26
		17398.2 2.75 0.613 15/26
553-561	FNDQVMKDF
	G.FNDQVM*KDF.G	8969.2 2.68 0.57 14/16
554-561	NDQVMKDF
	F.NDQVM*KDF.G	5426.2 2.50 0.556 12/14
559-568	KDFGVQICND
	M.KDFGVQICND.P	9143.2 2.03 0.604 13/18
559-570	KDFGVQICNDPF
	M.KDFGVQICNDPF.N	15975.2 3.53 0.604 17/22
559-574	KDFGVQICNDPFNNVS
	M.KDFGVQICNDPFNNVS.E	16033.2 2.24 0.608 12/30
559-577	KDFGVQICNDPFNNVSEID
	M.KDFGVQICNDPFNNVSEID.G	18129.3 1.94 0.251 20/72
		18142.3 1.87 0.228 20/72
562-572	GVQICNDPFNN
	F.GVQICNDPFNN.V	12085.2 2.85 0.654 13/20
562-571	GVQICNDPFN
	F.GVQICNDPFN.N	12501.2 1.83 0.428 11/18
562-570	GVQICNDPF
	F.GVQICNDPF.N	13640.2 3.32 0.581 14/16
562-575	GVQICNDPFNNVSE
	F.GVQICNDPFNNVSE.I	14080.2 3.05 0.659 15/26
562-577	GVQICNDPFNNVSEID
	F.GVQICNDPFNNVSEID.G	16969.2 3.74 0.746 19/30
562-582	GVQICNDPFNNVSEIDGERVL
	F.GVQICNDPFNNVSEIDGERVL.A	19600.3 1.78 0.007 19/80
565-577	ICNDPFNNVSEID
	Q.ICNDPFNNVSEID.G	14716.2 1.89 0.552 11/24
		14729.2 1.96 0.655 10/24
567-577	NDPFNNVSEID
	C.NDPFNNVSEID.G	12576.2 1.93 0.62 13/20
567-582	NDPFNNVSEIDGERVL
	C.NDPFNNVSEIDGERVL.A	17167.2 3.83 0.546 20/30
571-582	NNVSEIDGERVL
	F.NNVSEIDGERVL.A	10766.2 3.34 0.569 17/22
		11061.2 3.97 0.661 15/22
	F.NNVSEIDGER#VL.A	13525.2 3.18 0.493 15/22
571-585	NNVSEIDGERVLAPS
	F.NNVSEIDGERVLAPS.V	10776.2 2.85 0.414 15/28
		11035.2 2.92 0.626 18/28
571-583	NNVSEIDGERVLA
	F.NNVSEIDGERVLA.P	10794.2 2.56 0.529 14/24
571-584	NNVSEIDGERVLAP
	F.NNVSEIDGERVLAP.S	12269.2 2.62 0.529 12/26
571-587	NNVSEIDGERVLAPSVA
	F.NNVSEIDGERVLAPSVA.Y	13647.2 3.18 0.488 17/32
571-590	NNVSEIDGERVLAPSVAYAD
	F.NNVSEIDGERVLAPSVAYAD.P	14907.3 2.43 0.256 17/76
571-588	NNVSEIDGERVLAPSVAY
	F.NNVSEIDGERVLAPSVAY.A	15250.2 2.44 0.617 15/34
		15356.2 1.79 0.343 13/34
		15407.2 2.54 0.609 14/34
	F.NNVSEIDGER#VLAPSVAY.A	17236.2 2.18 0.685 13/34
572-582	NVSEIDGERVL
	N.NVSEIDGERVL.A	11136.2 2.57 0.528 13/20
572-588	NVSEIDGERVLAPSVAY
	N.NVSEIDGERVLAPSVAY.A	15416.2 2.39 0.654 14/32
573-582	VSEIDGERVL
	N.VSEIDGERVL.A	10401.2 3.09 0.593 14/18
573-585	VSEIDGERVLAPS
	N.VSEIDGERVLAPS.V	10475.2 2.93 0.391 15/24
573-588	VSEIDGERVLAPSVAY
	N.VSEIDGERVLAPSVAY.A	14880.2 2.73 0.582 16/30
		14972.2 3.47 0.629 19/30
		14978.2 2.94 0.612 16/30
	N.VSEIDGER#VLAPSVAY.A	16377.2 1.93 0.511 9/30
		17076.2 2.04 0.574 10/30
574-588	SEIDGERVLAPSVAY
	V.SEIDGERVLAPSVAY.A	14226.2 2.42 0.485 11/28
575-588	EIDGERVLAPSVAY
	S.EIDGERVLAPSVAY.A	14097.2 2.11 0.231 12/26
		14181.2 2.21 0.429 13/26
576-588	IDGERVLAPSVAY
	E.IDGERVLAPSVAY.A	13285.2 2.15 0.66 14/24
578-590	GERVLAPSVAYAD
	D.GERVLAPSVAYAD.P	10712.2 2.60 0.673 16/24
578-588	GERVLAPSVAY
	D.GERVLAPSVAY.A	11092.2 2.47 0.681 14/20
	D.GER#VLAPSVAY.A	12850.2 2.24 0.534 11/20
		12860.2 2.54 0.612 14/20
583-601	APSVAYADPVHVDDEKRDW
	L.APSVAYADPVHVDDEKRDW.K	11847.4 3.23 0.52 32/108
589-601	ADPVHVDDEKRDW
	Y.ADPVHVDDEKRDW.K	7024.2 2.82 0.602 16/24
		7040.3 2.69 0.633 24/48
		7116.3 2.20 0.594 23/48
	Y.ADPVHVDDEKR#DW.K	7852.3 1.99 0.022 20/48
591-601	PVHVDDEKRDW
	D.PVHVDDEKRDW.K	5562.3 3.57 0.668 27/40
		5577.2 2.42 0.573 15/20
		5961.3 2.02 0.635 13/40
		6896.3 2.51 0.484 22/40
	D.PVHVDDEKR#DW.K	8482.3 1.84 0.085 14/40
593-601	HVDDEKRDW
	V.HVDDEKRDW.K	6899.2 1.71 0.259 9/16
594-601	VDDEKRDW
	H.VDDEKRDW.K	6912.2 1.83 0.442 11/14
602-619	KAQDKKFVTPATIDHLMF
	W.KAQDKKFVTPATIDHLM*F.V	14791.4 2.56 0.384 26/102
605-619	DKKFVTPATIDHLMF
	Q.DKKFVTPATIDHLM*F.V	16758.3 3.58 0.59 24/56
608-619	FVTPATIDHLMF
	K.FVTPATIDHLM*F.V	20056.2 2.35 0.647 14/22
		20074.2 1.77 0.506 12/22
609-618	VTPATIDHLM
	F.VTPATIDHLM*.F	9464.2 1.84 0.424 11/18
609-617	VTPATIDHL
	F.VTPATIDHL.M	10751.2 1.86 0.41 11/16
609-619	VTPATIDHLMF
	F.VTPATIDHLM*F.V	16510.2 2.90 0.774 16/20
		16604.2 2.04 0.659 15/20
		16691.2 1.84 0.549 13/20
		17007.2 2.10 0.571 12/20
		17117.2 1.78 0.339 10/20
		17134.2 1.72 0.515 13/20
		17156.2 1.84 0.607 11/20
		17366.2 1.79 0.447 10/20
		17783.2 1.88 0.571 11/20
	F.VTPATIDHLMF.V	19046.2 2.14 0.592 12/20
		19143.2 2.26 0.682 13/20
609-621	VTPATIDHLMFVL
	F.VTPATIDHLM*FVL.V	21276.2 2.15 0.502 14/24
610-619	TPATIDHLMF
	V.TPATIDHLM*F.V	14948.2 3.66 0.795 16/18
611-619	PATIDHLMF
	T.PATIDHLM*F.V	14473.2 2.33 0.675 12/16
		16528.2 3.03 0.765 13/16
		16606.2 1.99 0.504 12/16
612-619	ATIDHLMF
	P.ATIDHLM*F.V	13642.2 1.93 0.427 11/14
613-619	TIDHLMF
	A.TIDHLM*F.V	12668.2 1.73 0.569 9/12
620-629	VLVAGYTRTW
	F.VLVAGYTRTW.D	13095.2 3.56 0.846 16/18
626-638	TRTWDADCDATKF
	Y.TRTWDADCDATKF.V	8564.3 2.36 0.348 17/48
		8567.3 2.52 0.42 20/48
		8802.3 3.06 0.542 22/48
		8811.2 4.13 0.672 18/24
630-638	DADCDATKF
	W.DADCDATKF.V	5602.2 3.00 0.682 15/16
		5720.2 2.70 0.727 12/16
		5799.2 1.98 0.681 11/16
641-663	KAFMQRCKDKGMHIGSYSMDQHN
	A.KAFMQRCKDKGMHIGSYSM*DQHN.G	8281.4 2.05 0.208 26/132
658-671	SMDQHNGERGSENF
	Y.SM*DQHNGERGSENF.L	3840.3 1.71 0.26 16/52
		3962.3 1.69 0.528 16/52
658-672	SMDQHNGERGSENFL
	Y.SM*DQHNGERGSENFL.T	7295.3 1.64 0.432 19/56
		7303.2 2.96 0.62 16/28
	Y.SM*DQHNGER#GSENFL.T	9467.2 1.87 0.345 11/28
658-675	SMDQHNGERGSENFLTSV
	Y.SM*DQHNGERGSENFLTSV.F	11308.3 1.88 0.404 19/68
658-676	SMDQHNGERGSENFLTSVF
	Y.SM*DQHNGERGSENFLTSVF.K	18022.3 1.62 0.426 16/72
663-671	NGERGSENF
	H.NGERGSENF.L	4053.2 1.72 0.539 9/16
664-674	GERGSENFLTS
	N.GERGSENFLTS.V	7714.2 1.98 0.625 12/20
664-676	GERGSENFLTSVF
	N.GERGSENFLTSVF.K	19548.2 2.67 0.581 17/24
		19624.2 2.36 0.626 15/24
666-676	RGSENFLTSVF
	E.RGSENFLTSVF.K	19521.2 1.82 0.715 11/20
677-689	KNLVTHPNYRDSS
	F.KNLVTHPNYRDSS.F	4567.3 1.64 0.262 17/48
677-687	KNLVTHPNYRD
	F.KNLVTHPNYRD.S	4598.3 1.96 0.334 13/40
677-685	KNLVTHPNY
	F.KNLVTHPNY.R	5341.2 2.38 0.593 13/16
		5373.2 1.83 0.55 11/16
677-690	KNLVTHPNYRDSSF
	F.KNLVTHPNYRDSSF.T	6799.3 2.79 0.5 21/52
684-693	NYRDSSFTPF
	P.NYRDSSFTPF.V	13016.2 1.84 0.684 11/18
694-703	VLFISDDVPN
	F.VLFISDDVPN.I	17144.2 2.90 0.532 14/18
694-709	VLFISDDVPNIHECLK
	F.VLFISDDVPNIHECLK.F	17940.3 2.63 0.319 21/60
		17970.2 4.33 0.59 20/30
		17985.2 3.12 0.486 13/30
694-706	VLFISDDVPNIHE
	F.VLFISDDVPNIHE.C	18045.2 2.94 0.651 15/24
		18179.2 3.32 0.733 18/24
		18258.2 2.99 0.711 15/24
694-705	VLFISDDVPNIH
	F.VLFISDDVPNIH.E	18190.2 3.93 0.76 17/22
694-708	VLFISDDVPNIHECL
	F.VLFISDDVPNIHECL.K	20488.2 3.70 0.685 17/28
		20548.2 2.65 0.458 15/28
695-708	LFISDDVPNIHECL
	V.LFISDDVPNIHECL.K	19186.2 2.14 0.45 11/26
696-709	FISDDVPNIHECLK
	L.FISDDVPNIHECLK.F	13317.3 1.63 0.313 14/52
697-705	ISDDVPNIH
	F.ISDDVPNIH.E	8082.2 2.13 0.563 12/16
697-706	ISDDVPNIHE
	F.ISDDVPNIHE.C	8654.2 2.88 0.624 15/18
697-709	ISDDVPNIHECLK
	F.ISDDVPNIHECLK.F	10185.3 2.08 0.198 17/48
697-708	ISDDVPNIHECL
	F.ISDDVPNIHECL.K	12730.2 2.40 0.573 16/22
		13048.2 3.15 0.701 19/22
697-710	ISDDVPNIHECLKF
	F.ISDDVPNIHECLKF.E	15488.3 2.16 0.288 22/52
708-721	LKFEERMSDIPTQH
	C.LKFEERM*SDIPTQH.V	7112.3 2.08 0.398 22/52
709-721	KFEERMSDIPTQH
	L.KFEERM*SDIPTQH.V	4935.3 2.15 0.326 21/48
	L.KFEERMSDIPTQH.V	6774.3 3.32 0.56 23/48
709-723	KFEERMSDIPTQHVL
	L.KFEERM*SDIPTQHVL.L	9432.3 2.20 0.44 20/56
	L.KFEERMSDIPTQHVL.L	11972.3 2.34 0.331 18/56
709-724	KFEERMSDIPTQHVLL
	L.KFEERM*SDIPTQHVLL.K	12329.3 2.30 0.337 22/60
		12364.2 2.30 0.552 13/30
710-721	FEERMSDIPTQH
	K.FEERM*SDIPTQH.V	5402.3 2.69 0.582 21/44
		5414.2 2.70 0.617 14/22
	K.FEERMSDIPTQH.V	7692.3 2.78 0.407 18/44
		7719.2 2.11 0.413 11/22
710-723	FEERMSDIPTQHVL
	K.FEERM*SDIPTQHVL.L	10682.3 2.49 0.445 23/52
		10691.3 3.42 0.494 27/52
	K.FEERMSDIPTQHVL.L	13327.3 3.39 0.622 24/52
710-724	FEERMSDIPTQHVLL
	K.FEERM*SDIPTQHVLL.K	13856.3 3.23 0.462 28/56
711-721	EERMSDIPTQH
	F.EERM*SDIPTQH.V	4323.3 2.07 0.499 13/40
	F.EERMSDIPTQH.V	5421.3 1.75 0.457 10/40
711-723	EERMSDIPTQHVL
	F.EERM*SDIPTQHVL.L	9131.2 1.83 0.324 10/24
	F.EER#M*SDIPTQHVL.L	9800.3 1.65 0.267 15/48
711-724	EERMSDIPTQHVLL
	F.EERM*SDIPTQHVLL.K	12563.3 2.32 0.338 21/52
	F.EERMSDIPTQHVLL.K	14485.3 2.15 0.2 15/52
715-723	SDIPTQHVL
	M.SDIPTQHVL.L	10046.2 2.43 0.517 11/16
715-724	SDIPTQHVLL
	M.SDIPTQHVLL.K	14027.2 2.23 0.601 12/18
746-755	DLTLDNIVMK
	Y.DLTLDNIVM*K.A	14582.2 2.98 0.659 15/18
746-754	DLTLDNIVM
	Y.DLTLDNIVM*.K	14922.2 2.29 0.619 12/16
		14956.2 1.63 0.353 11/16
		16963.2 2.05 0.491 12/16
		17030.2 3.44 0.472 14/16
		17120.2 3.34 0.527 14/16
		17210.2 2.36 0.502 14/16
		17318.2 2.25 0.391 13/16
		17409.2 2.43 0.511 12/16
		17660.2 2.16 0.421 13/16
		17757.2 2.69 0.498 12/16
		17954.2 2.42 0.434 11/16
		18032.2 2.43 0.373 13/16
		18349.2 2.27 0.301 12/16
		18480.2 2.60 0.623 11/16
		18663.2 2.36 0.485 12/16
		19231.2 2.29 0.61 13/16
		19426.2 2.10 0.398 11/16
		19519.2 2.59 0.546 14/16
		19598.2 2.49 0.425 14/16
	Y.DLTLDNIVM.K	20359.2 2.94 0.564 14/16
746-757	DLTLDNIVMKAN
	Y.DLTLDNIVM*KAN.I	15095.2 2.14 0.346 13/22
		15190.2 2.11 0.239 14/22
746-756	DLTLDNIVMKA
	Y.DLTLDNIVM*KA.N	16395.2 3.55 0.713 15/20
746-759	DLTLDNIVMKANIK
	Y.DLTLDNIVM*KANIK.C	16927.2 3.74 0.64 20/26
746-765	DLTLDNIVMKANIKCGGLNY
	Y.DLTLDNIVM*KANIKCGGLNY.T	19172.3 2.76 0.325 23/76
		19188.3 2.04 0.28 17/76
746-763	DLTLDNIVMKANIKCGGL
	Y.DLTLDNIVM*KANIKCGGL.N	19208.3 3.87 0.479 24/68
		19213.3 2.85 0.54 20/68
		19290.3 3.37 0.43 22/68
747-754	LTLDNIVM
	D.LTLDNIVM*.K	15781.2 1.91 0.382 11/14
755-763	KANIKCGGL
	M.KANIKCGGL.N	4705.2 1.65 0.547 10/16
764-773	NYTADIPRDL
	L.NYTADIPRDL.A	12547.2 2.56 0.595 12/18
765-776	YTADIPRDLACW
	N.YTADIPRDLACW.N	17648.2 1.78 0.524 11/22
766-774	TADIPRDLA
	Y.TADIPRDLA.C	8980.2 2.46 0.497 12/16
		9063.2 1.92 0.358 10/16
766-773	TADIPRDL
	Y.TADIPRDL.A	9293.2 1.86 0.67 11/14
		9378.2 2.35 0.618 11/14
767-776	ADIPRDLACW
	T.ADIPRDLACW.N	15561.2 2.50 0.514 13/18
783-794	VIGMDVAHPDRN
	F.VIGM*DVAHPDRN.A	5098.3 1.79 0.349 14/44
	F.VIGMDVAHPDRN.A	7667.2 2.71 0.452 14/22
783-792	VIGMDVAHPD
	F.VIGM*DVAHPD.R	6081.2 2.41 0.55 14/18
	F.VIGMDVAHPD.R	9592.2 2.51 0.644 15/18
783-804	VIGMDVAHPDRNAAREGNPSTV
	F.VIGM*DVAHPDRNAAREGNPSTV.G	6686.3 3.10 0.421 26/84
783-806	VIGMDVAHPDRNAAREGNPSTVGL
	F.VIGM*DVAHPDRNAAREGNPSTVGL.S	9885.3 2.25 0.342 20/92
	F.VIGMDVAHPDRNAAREGNPSTVGL.S	12556.4 2.05 0.025 33/138
788-815	VAHPDRNAAREGNPSTVGLSCNSAENPY
	D.VAHPDRNAAREGNPSTVGLSCNSAENPY.S	7934.4 2.58 0.407 34/162
794-806	NAAREGNPSTVGL
	R.NAAREGNPSTVGL.S	7504.2 1.70 0.242 12/24
795-807	AAREGNPSTVGLS
	N.AAREGNPSTVGLS.C	6041.2 2.42 0.623 15/24
795-806	AAREGNPSTVGL
	N.AAREGNPSTVGL.S	7325.2 2.82 0.462 15/22
		7442.2 1.76 0.465 10/22
795-815	AAREGNPSTVGLSCNSAENPY
	N.AAREGNPSTVGLSCNSAENPY.S	9047.3 2.34 0.424 24/80
796-806	AREGNPSTVGL
	A.AREGNPSTVGL.S	7216.2 1.65 0.376 11/20
797-806	REGNPSTVGL
	A.REGNPSTVGL.S	7073.2 2.06 0.547 11/18
799-815	GNPSTVGLSCNSAENPY
	E.GNPSTVGLSCNSAENPY.S	9974.2 3.63 0.715 16/32
816-829	SFIGDFLYTDPRRE
	Y.SFIGDFLYTDPRRE.A	18366.3 1.63 0.242 18/52
816-823	SFIGDFLY
	Y.SFIGDFLY.T	21560.2 2.26 0.423 11/14
824-839	TDPRREAIQDEILRKF
	Y.TDPRREAIQDEILRKF.T	11635.4 2.60 0.285 26/90
829-839	EAIQDEILRKF
	R.EAIQDEILRKF.T	16166.3 1.87 0.445 18/40
830-839	AIQDEILRKF
	E.AIQDEILRKF.T	15122.3 1.92 0.489 15/36
837-847	RKFTDQSVRNF
	L.RKFTDQSVRNF.A	6099.3 2.54 0.527 17/40
		6102.3 1.82 0.344 14/40
839-847	FTDQSVRNF
	K.FTDQSVRNF.A	8324.2 2.96 0.537 12/16
840-847	TDQSVRNF
	F.TDQSVRNF.A	5279.2 2.89 0.629 13/14
		5347.2 2.66 0.6 13/14
		5443.2 2.70 0.57 10/14
848-857	AEIRGFPKKV
	F.AEIRGFPKKV.I	6739.3 2.33 0.179 20/36
848-854	AEIRGFP
	F.AEIRGFP.K	9864.2 1.64 0.452 9/12
		9957.2 1.86 0.517 8/12
852-860	GFPKKVIIF
	R.GFPKKVIIF.R	15734.2 1.66 0.738 10/16
854-860	PKKVIIF
	F.PKKVIIF.R	15756.2 1.99 0.391 8/12
858-866	IIFRDGVSF
	V.IIFRDGVSF.G	16127.2 2.37 0.633 11/16
861-871	RDGVSFGEETA
	F.RDGVSFGEETA.A	7232.2 2.43 0.801 13/20
861-873	RDGVSFGEETAAL
	F.RDGVSFGEETAAL.K	12806.2 3.37 0.531 17/24
		12900.2 2.44 0.382 15/24
		13272.2 2.32 0.524 16/24
867-881	GEETAALKEVEIIEQ
	F.GEETAALKEVEIIEQ.T	15674.2 3.17 0.429 18/28
		15693.3 2.91 0.369 23/56
	F.GEETAALK#EVEIIEQ.T	17026.2 2.35 0.395 10/28
867-884	GEETAALKEVEIIEQTIK
	F.GEETAALKEVEIIEQTIK.T	20859.3 3.98 0.397 30/68
872-881	ALKEVEIIEQ
	A.ALKEVEIIEQ.T	11575.2 2.53 0.478 12/18
872-884	ALKEVEIIEQTIK
	A.ALKEVEIIEQTIK.T	16291.2 3.65 0.601 20/24
		16303.2 3.90 0.723 18/24
872-885	ALKEVEIIEQTIKT
	A.ALKEVEIIEQTIKT.A	16909.3 2.07 0.405 19/52
		16926.2 3.57 0.64 15/26
872-886	ALKEVEIIEQTIKTA
	A.ALKEVEIIEQTIKTA.A	18704.3 2.66 0.408 21/56
874-881	KEVEIIEQ
	L.KEVEIIEQ.T	7364.2 2.86 0.368 12/14
874-882	KEVEIIEQT
	L.KEVEIIEQT.I	7976.2 1.92 0.372 12/16
874-884	KEVEIIEQTIK
	L.KEVEIIEQTIK.T	10250.2 3.59 0.496 18/20
874-885	KEVEIIEQTIKT
	L.KEVEIIEQTIKT.A	11209.2 4.17 0.552 16/22
874-888	KEVEIIEQTIKTAAK
	L.KEVEIIEQTIKTAAK.S	12028.4 2.45 0.16 27/84
874-894	KEVEIIEQTIKTAAKSMGHSD
	L.KEVEIIEQTIKTAAKSM*GHSD.Y	12126.4 2.55 0.387 29/120
874-886	KEVEIIEQTIKTA
	L.KEVEIIEQTIKTA.A	12377.2 3.58 0.637 17/24
874-889	KEVEIIEQTIKTAAKS
	L.KEVEIIEQTIKTAAKS.M	12514.3 2.22 0.349 21/60
874-890	KEVEIIEQTIKTAAKSM
	L.KEVEIIEQTIKTAAKSM*.G	12691.3 4.21 0.655 27/64
		12780.3 2.32 0.457 24/64
874-895	KEVEIIEQTIKTAAKSMGHSDY
	L.KEVEIIEQTIKTAAKSM*GHSDY.A	13194.4 2.11 0.089 32/126
874-883	KEVEIIEQTI
	L.KEVEIIEQTI.K	13280.2 2.22 0.132 14/18
		13283.2 2.30 0.313 11/18
874-887	KEVEIIEQTIKTAA
	L.KEVEIIEQTIKTAA.K	13297.3 2.74 0.385 21/52
885-900	TAAKSMGHSDYAPKVL
	K.TAAKSM*GHSDYAPKVL.A	6738.4 2.35 0.513 29/90
887-900	AKSMGHSDYAPKVL
	A.AKSM*GHSDYAPKVL.A	6609.3 2.99 0.608 19/52
888-900	KSMGHSDYAPKVL
	A.KSM*GHSDYAPKVL.A	6565.3 2.28 0.332 20/48
889-900	SMGHSDYAPKVL
	K.SM*GHSDYAPKVL.A	7878.3 2.90 0.553 18/44
		7890.2 2.56 0.463 16/22
	K.SMGHSDYAPKVL.A	9134.3 2.21 0.508 18/44
891-900	GHSDYAPKVL
	M.GHSDYAPKVL.A	7766.3 1.62 0.22 13/36
893-900	SDYAPKVL
	H.SDYAPKVL.A	9550.2 2.58 0.56 13/14
913-938	YAKGGHHGNMPINPLPDTSVGGDIAE
	F.YAKGGHHGNM*PINPLPDTSVGGDIAE.Y	12150.4 2.30 0.045 28/150
913-939	YAKGGHHGNMPINPLPDTSVGGDIAEY
	F.YAKGGHHGNM*PINPLPDTSVGGDIAEY.G	13991.4 2.20 0.334 30/156
	F.YAKGGHHGNMPINPLPDTSVGGDIAEY.G	15687.4 2.56 0.33 35/156
914-939	AKGGHHGNMPINPLPDTSVGGDIAEY
	Y.AKGGHHGNMPINPLPDTSVGGDIAEY.G	15597.3 4.13 0.555 31/100
916-939	GGHHGNMPINPLPDTSVGGDIAEY
	K.GGHHGNM*PINPLPDTSVGGDIAEY.G	15125.3 1.84 0.278 20/92
919-939	HGNMPINPLPDTSVGGDIAEY
	H.HGNM*PINPLPDTSVGGDIAEY.G	16561.3 1.72 0.288 24/80
920-939	GNMPINPLPDTSVGGDIAEY
	H.GNM*PINPLPDTSVGGDIAEY.G	17931.3 1.65 0.195 19/76
921-939	NMPINPLPDTSVGGDIAEY
	G.NM*PINPLPDTSVGGDIAEY.G	17967.2 2.22 0.519 14/36
923-939	PINPLPDTSVGGDIAEY
	M.PINPLPDTSVGGDIAEY.G	18119.2 4.00 0.755 21/32
924-939	INPLPDTSVGGDIAEY
	P.INPLPDTSVGGDIAEY.G	17315.2 2.61 0.727 17/30
930-939	TSVGGDIAEY
	D.TSVGGDIAEY.G	9475.2 1.91 0.675 11/18
940-949	GKRQIFIQAF
	Y.GKRQIFIQAF.R	13901.2 2.03 0.626 9/18
946-954	IQAFRPVQG
	F.IQAFRPVQG.T	8625.2 2.17 0.553 10/16
946-953	IQAFRPVQ
	F.IQAFRPVQ.G	8705.2 2.42 0.586 11/14
946-955	IQAFRPVQGT
	F.IQAFRPVQGT.A	8968.2 1.64 0.318 12/18
946-952	IQAFRPV
	F.IQAFRPV.Q	9771.2 2.09 0.42 9/12
946-960	IQAFRPVQGTAKVPS
	F.IQAFRPVQGTAKVPS.F	9988.3 2.24 0.363 22/56
946-961	IQAFRPVQGTAKVPSF
	F.IQAFRPVQGTAKVPSF.L	14912.3 2.13 0.442 23/60
946-962	IQAFRPVQGTAKVPSFL
	F.IQAFRPVQGTAKVPSFL.V	18082.3 2.74 0.573 27/64
948-962	AFRPVQGTAKVPSFL
	Q.AFRPVQGTAKVPSFL.V	16325.3 1.95 0.409 21/56
950-962	RPVQGTAKVPSFL
	F.RPVQGTAKVPSFL.V	13090.3 2.31 0.533 22/48
		13092.3 2.94 0.624 26/48
951-962	PVQGTAKVPSFL
	R.PVQGTAKVPSFL.V	15516.2 2.69 0.617 14/22
956-962	AKVPSFL
	T.AKVPSFL.V	13585.2 2.06 0.603 11/12
961-976	FLVIRDDEEVSDEHVA
	S.FLVIRDDEEVSDEHVA.K	12803.3 2.33 0.347 20/60
		12809.3 1.77 0.268 17/60
962-978	LVIRDDEEVSDEHVAKM
	F.LVIRDDEEVSDEHVAKM*.V	7255.4 2.10 0.133 35/96
962-976	LVIRDDEEVSDEHVA
	F.LVIRDDEEVSDEHVA.K	8943.3 2.31 0.4 21/56
963-974	VIRDDEEVSDEH
	L.VIRDDEEVSDEH.V	4496.2 2.88 0.578 16/22
963-972	VIRDDEEVSD
	L.VIRDDEEVSD.E	4706.2 1.74 0.44 9/18
963-977	VIRDDEEVSDEHVAK
	L.VIRDDEEVSDEHVAK.M	4882.4 3.21 0.669 32/84
963-978	VIRDDEEVSDEHVAKM
	L.VIRDDEEVSDEHVAKM*.V	4970.3 4.78 0.447 30/60
		5018.4 3.44 0.527 34/90
		5057.4 2.73 0.334 31/90
	L.VIR#DDEEVSDEHVAKM*.V	5821.3 3.24 0.479 22/60
	L.VIRDDEEVSDEHVAKM.V	6695.4 3.88 0.466 37/90
963-976	VIRDDEEVSDEHVA
	L.VIRDDEEVSDEHVA.K	5826.3 3.86 0.694 26/52
	L.VIR#DDEEVSDEHVA.K	6900.3 2.44 0.382 18/52
		7192.3 2.44 0.257 20/52
		7198.3 2.62 0.505 19/52
963-980	VIRDDEEVSDEHVAKMVC
	L.VIRDDEEVSDEHVAKM*VC.A	6112.4 2.55 0.308 35/102
		6114.3 2.94 0.593 28/68
		6124.3 3.14 0.449 27/68
963-979	VIRDDEEVSDEHVAKMV
	L.VIRDDEEVSDEHVAKM*V.C	6443.3 3.58 0.583 28/64
		6497.3 2.73 0.505 22/64
	L.VIRDDEEVSDEHVAKMV.C	8921.4 2.38 0.192 27/96
963-983	VIRDDEEVSDEHVAKMVCAVC
	L.VIRDDEEVSDEHVAKM*VCAVC.S	8319.4 2.55 0.41 37/120
971-978	SDEHVAKM
	V.SDEHVAKM*.V	4986.2 2.39 0.491 9/14
979-986	VCAVCSLH
	M.VCAVCSLH.Q	6065.2 2.47 0.583 12/14
984-993	SLHQLVNSPT
	C.SLHQLVNSPT.S	7926.2 2.14 0.592 13/18
984-999	SLHQLVNSPTSIPTPV
	C.SLHQLVNSPTSIPTPV.Y	16620.2 2.73 0.645 15/30
		16629.2 3.12 0.651 16/30
984-1003	SLHQLVNSPTSIPTPVYVAH
	C.SLHQLVNSPTSIPTPVYVAH.E	16628.3 2.68 0.275 26/76
984-1000	SLHQLVNSPTSIPTPVY
	C.SLHQLVNSPTSIPTPVY.V	17375.2 2.04 0.465 13/32
986-1000	HQLVNSPTSIPTPVY
	L.HQLVNSPTSIPTPVY.V	15525.2 3.24 0.64 21/28
987-999	QLVNSPTSIPTPV
	H.QLVNSPTSIPTPV.Y	16518.2 2.90 0.796 15/24
987-1003	QLVNSPTSIPTPVYVAH
	H.QLVNSPTSIPTPVYVAH.E	16617.2 4.09 0.667 17/32
		16649.2 3.93 0.642 18/32
987-1000	QLVNSPTSIPTPVY
	H.QLVNSPTSIPTPVY.V	17451.2 2.39 0.638 13/26
987-1002	QLVNSPTSIPTPVYVA
	H.QLVNSPTSIPTPVYVA.H	19255.2 2.38 0.571 11/30
987-1005	QLVNSPTSIPTPVYVAHEL
	H.QLVNSPTSIPTPVYVAHEL.A	20475.3 1.64 0.311 19/72
988-1000	LVNSPTSIPTPVY
	Q.LVNSPTSIPTPVY.V	16543.2 2.38 0.65 12/24
988-1005	LVNSPTSIPTPVYVAHEL
	Q.LVNSPTSIPTPVYVAHEL.A	20093.2 3.38 0.556 18/34
989-1003	VNSPTSIPTPVYVAH
	L.VNSPTSIPTPVYVAH.E	14093.2 2.80 0.674 17/28
989-1000	VNSPTSIPTPVY
	L.VNSPTSIPTPVY.V	14701.2 2.61 0.663 16/22
989-1005	VNSPTSIPTPVYVAHEL
	L.VNSPTSIPTPVYVAHEL.A	19109.2 3.29 0.343 22/32
990-1005	NSPTSIPTPVYVAHEL
	V.NSPTSIPTPVYVAHEL.A	18564.2 2.77 0.636 16/30
991-1003	SPTSIPTPVYVAH
	N.SPTSIPTPVYVAH.E	13121.2 2.28 0.541 13/24
991-1005	SPTSIPTPVYVAHEL
	N.SPTSIPTPVYVAHEL.A	18557.2 3.23 0.726 18/28
		18631.2 2.39 0.639 14/28
996-1005	PTPVYVAHEL
	I.PTPVYVAHEL.A	17562.2 1.82 0.429 9/18
999-1005	VYVAHEL
	P.VYVAHEL.A	8011.2 1.66 0.576 8/12
		8020.2 1.80 0.589 8/12
1004-1013	ELAKRGTGLY
	H.ELAKRGTGLY.K	5860.2 1.78 0.313 12/18
1019-1027	KNGELFDDW
	F.KNGELFDDW.E	15466.2 2.05 0.352 12/16
1019-1030	KNGELFDDWETL
	F.KNGELFDDWETL.T	18298.2 3.08 0.709 14/22
		19299.2 3.43 0.534 16/22
		19369.2 2.81 0.684 14/22
1020-1030	NGELFDDWETL
	K.NGELFDDWETL.T	21034.2 1.93 0.497 10/20
1028-1036	ETLTTQLSY
	W.ETLTTQLSY.S	12105.2 1.65 0.445 11/16
1037-1047	STLDRLSKVRV
	Y.STLDRLSKVRV.V	9811.3 1.85 0.524 17/40
		9819.3 1.82 0.501 13/40
1037-1048	STLDRLSKVRVV
	Y.STLDRLSKVRVV.-	11118.3 2.47 0.577 25/44
1040-1048	DRLSKVRVV
	L.DRLSKVRVV.-	6172.3 1.93 0.27 17/32

### Sheet: Modified peptides
Table S2. Sheet 2. Modified peptides captured from 2xHA::CSR-1A IP-mass spectrometry experiment
Total Matches: 39
Mod-unique Matches: 30
Sequence-unique Matches: 27
Monomethylation is shown as # and dimethylation is shown as @
Position	Sequence	Scan.Charge Score ΔScore Ions
14-27	DVPDYAQSDNVGRG
	Y.DVPDYAQSDNVGR#G.R	6835.2 1.94 0.567 12/26
	Y.DVPDYAQSDNVGR@G.R	7074.2 2.81 0.658 17/26
48-61	GDSYRPDLETRETH
	Y.GDSYRPDLETR#ETH.V	6426.3 2.20 0.459 18/52
		6431.3 2.22 0.246 20/52
52-61	RPDLETRETH
	Y.RPDLETR#ETH.V	4679.3 2.17 0.555 17/36
89-106	RGSHRDGQEGSRGNRGSF
	Y.R#GSHRDGQEGSR@GNRGSF.R	2921.4 2.26 0.228 32/102
	Y.R#GSHRDGQEGSRGNR@GSF.R	3030.4 2.03 0.066 29/102
	Y.R@GSHRDGQEGSR@GNR@GSF.R	3558.5 2.19 0.004 35/136
		4270.4 2.26 0.041 28/102
129-140	GGYNRGANGGNY
	F.GGYNR@GANGGNY.R	4351.2 2.41 0.375 15/22
144-161	TGGSGRGGSTQTTTVDPK
	R.TGGSGR@GGSTQTTTVDPK.Y	4279.3 2.97 0.4 26/68
144-163	TGGSGRGGSTQTTTVDPKYN
	R.TGGSGR@GGSTQTTTVDPKYN.G	4955.3 3.62 0.596 27/76
144-162	TGGSGRGGSTQTTTVDPKY
	R.TGGSGR@GGSTQTTTVDPKY.N	5387.3 2.57 0.606 23/72
144-165	TGGSGRGGSTQTTTVDPKYNGL
	R.TGGSGR@GGSTQTTTVDPKYNGL.I	8144.3 3.25 0.557 22/84
283-299	VDIKKEDALEIPELSNF
	M.VDIKK#EDALEIPELSNF.L	20665.3 2.21 0.129 16/64
		20680.3 2.00 0.099 18/64
307-323	LSGDLEISCEPDLEKPS
	F.LSGDLEISCEPDLEK#PS.F	13796.2 2.35 0.343 16/32
		15694.2 2.33 0.435 13/32
308-323	SGDLEISCEPDLEKPS
	L.SGDLEISCEPDLEK#PS.F	12027.2 2.50 0.447 13/30
339-353	AYLDIVTSQSAIRSE
	Y.AYLDIVTSQSAIR#SE.R	16465.2 3.64 0.52 18/28
		16476.2 3.24 0.56 18/28
462-478	ATNTITVSDVDYNAPKD
	W.ATNTITVSDVDYNAPK#D.P	11549.2 2.90 0.576 16/32
465-478	TITVSDVDYNAPKD
	N.TITVSDVDYNAPK#D.P	11111.2 3.51 0.689 18/26
465-481	TITVSDVDYNAPKDPEF
	N.TITVSDVDYNAPK#DPEF.R	16182.2 2.53 0.538 13/32
571-582	NNVSEIDGERVL
	F.NNVSEIDGER#VL.A	13525.2 3.18 0.493 15/22
571-588	NNVSEIDGERVLAPSVAY
	F.NNVSEIDGER#VLAPSVAY.A	17236.2 2.18 0.685 13/34
573-588	VSEIDGERVLAPSVAY
	N.VSEIDGER#VLAPSVAY.A	16377.2 1.93 0.511 9/30
		17076.2 2.04 0.574 10/30
578-588	GERVLAPSVAY
	D.GER#VLAPSVAY.A	12850.2 2.24 0.534 11/20
		12860.2 2.54 0.612 14/20
589-601	ADPVHVDDEKRDW
	Y.ADPVHVDDEKR#DW.K	7852.3 1.99 0.022 20/48
591-601	PVHVDDEKRDW
	D.PVHVDDEKR#DW.K	8482.3 1.84 0.085 14/40
658-672	SMDQHNGERGSENFL
	Y.SM*DQHNGER#GSENFL.T	9467.2 1.87 0.345 11/28
711-723	EERMSDIPTQHVL
	F.EER#M*SDIPTQHVL.L	9800.3 1.65 0.267 15/48
867-881	GEETAALKEVEIIEQ
	F.GEETAALK#EVEIIEQ.T	17026.2 2.35 0.395 10/28
963-978	VIRDDEEVSDEHVAKM
	L.VIR#DDEEVSDEHVAKM*.V	5821.3 3.24 0.479 22/60
963-976	VIRDDEEVSDEHVA
	L.VIR#DDEEVSDEHVA.K	6900.3 2.44 0.382 18/52
		7192.3 2.44 0.257 20/52
		7198.3 2.62 0.505 19/52
