## Supplementary material for "Arginine methylation promotes siRNA-binding specificity for a spermatogenesis-specific isoform of the Argonaute protein CSR-1": Table S3

### Sheet: Primers
Table S3. Oligonucleotides sequences used in this study.
Primers for plasmid-based CRISPR
2xHA::mCherry:csr-1a
guide RNA	AGTCGGATAATGTCGGTCG
5' homology arm - F	CACTCTTTCTTCAACCGCCC
5' homology arm - R	CATTCTAACCTGAAAATATTGA
HA - F	TATCCTTATGATGTACCTGATTATGCC
mCherry - R	CTTATACAATTCATCCATGCCACCT
3' homology arm - F	CAGTCCGACAACGTTGGACGTGGCCGTGGAAGCCG
3' homology arm - R	CTTCTAATGGCACTCTGTGATG
3xFLAG::GFP::csr-1b
guide RNA	AGATGTTCAGGGCAAGTCT
5' homology arm - F	GCCAACTGGAAGTTATCGTG
5' homology arm - R	GTCAGAGTTAAGTCCTGAAAAAAG
3' homology arm - F	AATCAGAAGCAAAATCCAAGGCTGGCGCTCAACATCTTC
3' homology arm - R	CCTTCAACAATAGTTTCACG
3xFLAG::GFP::alg-3
guide RNA	AGGAATGCGACAAATTTTG
5' homology arm - F	GTCCTCATTCTCCAAAACCG
5' homology arm - R	TTCAGATTCTTTAAGAGAGCTC
3' homology arm - F	ATGTCAAGAAGGAATGCCACCAACTTCGTGGATAACAAC
3' homology arm - R	GGATGATCTGACACAGCTTTCC
3xFLAG::GFP::wago-1
guide RNA	TCGGTGGATGCGGTTGTGG
5' homology arm - F	GATCTTTTAGCATCACCGAC
5' homology arm - R	CTTATTACTATTGCAATATTAGTTC
3' homology arm - F	ATGTCTCCTCATCCACCTCAGCCCCACCCTCCGATGCC
3' homology arm - R	GTTTCTCTCACGCAATGTTG
2xHA::csr-1a
guide RNA	AGTCGGATAATGTCGGTCG
repair oligo	CACAAAAATAATAATATTACATTTCTTGATTAATTTATCAATATTTTCAGGTTAGAATGTATCCTTATGATGTACCTGATTATGCCTACCCATACGACGTTCCAGACTACGCTCAGTCCGACAACGTTGGACGCGGCCGTGGAAGCCGTGGTGGTTCTCGTGGAGGTAGTGGACGTGGTAGAGG
2xFLAG::csr-1b and 2xFLAG::csr-1a+b
guide RNA	AGATGTTCAGGGCAAGTCT
repair oligo	CTTTTATTTTTTAAATAATAATTTGAACTATACTTTTTTCAGGACTTAACTCTGACATGGACTACAAGGATGACGACGATAAGGATTATAAAGACGATGATGACAAAAATCAGAAGCAAAATCCAAGGCTGGCGCTCAACATCTTCGGGCTTGAGCTCTCTGAGCGAACGATTTTCCGGCATGTTGTG
csr-1a(cmp135 and cmp143)
guide RNA	AGTCGGATAATGTCGGTCG
repair template	CACAAAAATAATAATATTACATTTCTTGATTAATTTATCAATATTTTCAGGTTAGAGCGGCCGCTCGTGGCCGTGGAAGCCGTGGTGGTTCTCGTGGAGGTAGTGGACGTGGTAGAG
csr-1a[7xAG]
5' guide RNA	AGTCCGACAACGTTGGACG
3' guide RNA	GACGTGGTAGAGGACGTGG
repair template	GATGTACCTGATTATGCCTACCCATACGACGTTCCAGACTACGCTCAGTCGGATAATGTCGGTGCCGGCGCTGGAAGCGCTGGTGGTTCTGCAGGAGGTAGTGGAGCTGGTGCAGGAGCTGGAGGATACGGAGACTCGTATCGTCCGGATTTAGAAACGAGAGAAACCC
csr-1a[11xAG]
5' guide RNA	CGCCAACTGGAAGTTATCG
3' guide RNA	CATTCAGAGGTGGACGAGG
repair template	GAAGGAGGAGACCGTCATGATTTCAACTATGAGAAGACGCCAACTGGAAGCTACGCTGGCTCGCATCGAGATGGTCAGGAAGGATCGGCCGGTAACGCCGGATCATTCGCCGGAGGCGCCGGAGGTTACGACAGAAGACGTGATGATGAAGAATCAAAAGCAGAAAATC
csr-1a[15xAG]
5' guide RNA	GTTTTGGAGGGTACAATCG
3' guide RNA	GAACTGGCGGGAGCGGCAG
repair template	CAGAAGACGTGATGATGAAGAATCAAAAGCAGAAAATCGTTTTGGAGGGTATAACGCGGGAGCAAATGGCGGAAACTATGCCGGCAGAACTGGCGGATCCGGAGCAGGTGGATCGACCCAAACCACTACCGTGGATCCTAAATATAATGGATTGATC
Primers for protein-based CRISPR
2xHA::csr-1a
guide RNA	CAGTCGGATAATGTCGGTCG (crRNA: CAGUCGGAUAAUGUCGGUCGGUUUUAGAGCUAUGCU)
repair oligo	CACAAAAATAATAATATTACATTTCTTGATTAATTTATCAATATTTTCAGGTTAGAATGTATCCTTATGATGTACCTGATTATGCCTACCCATACGACGTTCCAGACTACGCTCAGTCCGACAACGTTGGACGCGGCCGTGGAAGCCGTGGTGGTTCTCGTGGAGGTAGTGGACGTGGTAGAGG
csr-1b(cmp258)
guide RNA	AAGATGTTCAGGGCAAGTCT (crRNA: AAGAUGUUCAGGGCAAGUCUGUUUUAGAGCUAUGCU)
repair template	ATTTTTTAAATAATAATTTGAACTATACTTTTTTCAGGACTTAACTCTGATATCAATCAGAAGCAAAATCCAAGACTTGCCCTGAACATCTTCGGGCTTGAGCTCTCTGAGCGAACGATTTTCCG
csr-1a(cmp253 and cmp254)
5' guide RNA	CAGTCGGATAATGTCGGTCG (crRNA: CAGUCGGAUAAUGUCGGUCGGUUUUAGAGCUAUGCU)
3' guide RNA	ATCGACCCAAACCACTACCG (crRNA: AUCGACCCAAACCACUACCGGUUUUAGAGCUAUGCU)
repair template	TATTACATTTCTTGATTAATTTATCAATATTTTCAGGTTAGAATGCAGTCCGACAACGTCGGCTGATAGTAACCGTGGATCCTAAATATAATGGATTGATCTTGGAAAATTCAGCAGAGCCA
dpy-10 (co-CRISPR)
guide RNA	GCTACCATAGGCACCACGAG (crRNA: GCUACCAUAGGCACCACGAGGUUUUAGAGCUAUGCU)
Primers for MosSCI
csr-1a promoter::mCherry::csr-1 3'UTR
csr-1a promoter - F	CACTCTTTCTTCAACCGCCC
csr-1a promoter - R	TCTAACCTGAAAATATTGATAAATTAATC
mCherry - F	ATGGTCTCAAAGGGTGAAGAAGATAAC
mCherry - R	CTACTTATACAATTCATCCATGCC
csr-1 3'UTR - F	GCGTGCAACTCTTTCCCTG
csr-1 3'UTR - R	GCAGGGGTAAATGTTTCACACG
csr-1b promoter::gfp::csr-1 3'UTR
csr-1b promoter - F	GCAGAGCCAAAGCTTAAAGG
csr-1b promoter - R	GTCAGAGTTAAGTCCTGAAAAAAG
gfp - F	ATGAGTAAAGGAGAAGAACTTTTCAC
gfp - R	CTATTTGTATAGTTCATCCATGCC
csr-1 3'UTR - F	GCGTGCAACTCTTTCCCTG
csr-1 3'UTR - R	GCAGGGGTAAATGTTTCACACG
Primers for qPCR
csr-1a qPCR - F1	GGTTCTCGTGGAGGTAGTGG
csr-1a qPCR - R1	GACGGTCTCCTCCTTCATAC
csr-1a+b qPCR - F	CAGAATCTTCCTGCATTCGC
csr-1a+b qPCR - R	GGAACGAGATGGAATCCTTC
gipc-1 - F	GCCGTTCTAGAACCCGCTCG
gipc-1 - R	AGTAGACGATGATTCCTCGG
R05D7.2 - F	GCAACAGAGCCAATAATGGC
R05D7.2 - R	GAGTGGGTGTTGAAGTCTTCC
Y41C4A.7 - F	GGATCAAGTCGAGAAGAACG
Y41C4A.7 - R	CTTCCAGCTGGATACTGTCC
rpl-32 - F	CAAGGTCGTCAAGAAGAAGC
rpl-32 - R	GGCTACACGACGGTATCTGT
Y45F10D.4 - F	GTCGCTTCAAATCAGTTCAGC
Y45F10D.4 - R	GTTCTTGTCAAGTGATCCGACA
