## Supplementary material for "Arginine methylation promotes siRNA-binding specificity for a spermatogenesis-specific isoform of the Argonaute protein CSR-1": Table S4

### Sheet: Sheet1
Table S4. Sequencing library statistics
Description	Type	Genotype	Stage	Total Reads	Trimmed and Quality Filtered Reads	Reads Mapped to WS258
CSR-1A (L4) - input, replicate 2	small RNA	2xHA::csr-1a	L4	10634825	10371002	9785221
CSR-1A (L4) - input, replicate 3	small RNA	2xHA::csr-1a	L4	10625435	10340367	9828257
CSR-1A (L4) - IP, replicate 1	small RNA	2xHA::csr-1a	L4	10436338	9092098	8193231
CSR-1A (L4) - IP, replicate 2	small RNA	2xHA::csr-1a	L4	11278728	10043704	9043938
CSR-1A (L4) - IP, replicate 3	small RNA	2xHA::csr-1a	L4	11830176	10720517	9585294
CSR-1A alg-3/4 (L4) - input, replicate 1	small RNA	alg-4; 2xHA::csr-1a alg-3	L4	10197207	9838135	9395148
CSR-1A alg-3/4 (L4) - input, replicate 2	small RNA	alg-4; 2xHA::csr-1a alg-3	L4	10344849	9962279	9562356
CSR-1A alg-3/4 (L4) - input, replicate 3	small RNA	alg-4; 2xHA::csr-1a alg-3	L4	9821842	9438377	9033541
CSR-1A alg-3/4 (L4) - IP, replicate 1	small RNA	alg-4; 2xHA::csr-1a alg-3	L4	10776146	7989672	6251392
CSR-1A alg-3/4 (L4) - IP, replicate 2	small RNA	alg-4; 2xHA::csr-1a alg-3	L4	12135046	9382954	8152447
CSR-1A alg-3/4 (L4) - IP, replicate 3	small RNA	alg-4; 2xHA::csr-1a alg-3	L4	10225374	6532829	5128239
CSR-1A[15xAG] (L4) - input, replicate 1	small RNA	2xHA::csr-1a[15xAG]	L4	10690727	10154227	9703468
CSR-1A[15xAG] (L4) - input, replicate 2	small RNA	2xHA::csr-1a[15xAG]	L4	12589155	11948543	11352788
CSR-1A[15xAG] (L4) - input, replicate 3	small RNA	2xHA::csr-1a[15xAG]	L4	11080731	10427356	10044654
CSR-1A[15xAG] (L4) - IP, replicate 1	small RNA	2xHA::csr-1a[15xAG]	L4	13455249	11437799	9909196
CSR-1A[15xAG] (L4) - IP, replicate 2	small RNA	2xHA::csr-1a[15xAG]	L4	12640937	9854717	7881219
CSR-1A[15xAG] (L4) - IP, replicate 3	small RNA	2xHA::csr-1a[15xAG]	L4	12092241	9813896	8530456
wild-type (L4) - input (⍺HA), replicate 1	small RNA	wild-type	L4	15367691	14951827	14254339
wild-type (L4) - input (⍺HA), replicate 2	small RNA	wild-type	L4	9659846	9497540	8991270
wild-type (L4) - input (⍺HA), replicate 3	small RNA	wild-type	L4	9069583	8882328	8531636
wild-type (L4) - IP (⍺HA), replicate 1	small RNA	wild-type	L4	10461460	6636228	5833842
wild-type (L4) - IP (⍺HA), replicate 2	small RNA	wild-type	L4	10152633	8175012	7488630
wild-type (L4) - IP (⍺HA), replicate 3	small RNA	wild-type	L4	10088450	7609903	6744076
CSR-1B (L4) - input, replicate 1	small RNA	csr-1a(cmp135) 2xFLAG::csr-1b	L4	24843541	24269559	23172041
CSR-1B (L4) - input, replicate 2	small RNA	csr-1a(cmp135) 2xFLAG::csr-1b	L4	15120467	14762719	14035364
CSR-1B (L4) - IP, replicate 1	small RNA	csr-1a(cmp135) 2xFLAG::csr-1b	L4	6998238	1060238	770294
CSR-1B (L4) - IP, replicate 2	small RNA	csr-1a(cmp135) 2xFLAG::csr-1b	L4	12580726	11201378	9308151
CSR-1A+B (L4) - input, replicate 1	small RNA	2xFLAG::csr-1b	L4	16321756	15911501	15222743
CSR-1A+B (L4) - input, replicate 2	small RNA	2xFLAG::csr-1b	L4	12081117	11775753	11242155
CSR-1A+B (L4) - IP, replicate 1	small RNA	2xFLAG::csr-1b	L4	10594372	9272662	7472563
CSR-1A+B (L4) - IP, replicate 2	small RNA	2xFLAG::csr-1b	L4	11988801	7638666	6560038
CSR-1B (adult) - input, replicate 1	small RNA	csr-1a(cmp135) 2xFLAG::csr-1b	1-day-old adult	15425099	15009985	14137559
CSR-1B (adult) - input, replicate 2	small RNA	csr-1a(cmp135) 2xFLAG::csr-1b	1-day-old adult	12995387	12626186	11912055
CSR-1B (adult) - IP, replicate 1	small RNA	csr-1a(cmp135) 2xFLAG::csr-1b	1-day-old adult	23580428	22537179	19813635
CSR-1B (adult) - IP, replicate 2	small RNA	csr-1a(cmp135) 2xFLAG::csr-1b	1-day-old adult	15432783	14506581	12538388
CSR-1A+B (adult) - input, replicate 1	small RNA	2xFLAG::csr-1b	1-day-old adult	14916540	14489978	13641441
CSR-1A+B (adult) - input, replicate 2	small RNA	2xFLAG::csr-1b	1-day-old adult	14248854	13840956	13058177
CSR-1A+B (adult) - IP, replicate 1	small RNA	2xFLAG::csr-1b	1-day-old adult	18141117	16915798	15124428
CSR-1A+B (adult) - IP, replicate 2	small RNA	2xFLAG::csr-1b	1-day-old adult	16202265	13084941	11675478
WAGO-1 (L4) - input, replicate 1	small RNA	3xFLAG::GFP::wago-1	L4	12587119	11687032	10873804
WAGO-1 (L4) - input, replicate 2	small RNA	3xFLAG::GFP::wago-1	L4	13766280	12866109	12008112
WAGO-1 (L4) - IP, replicate 1	small RNA	3xFLAG::GFP::wago-1	L4	9002894	8075237	7473254
WAGO-1 (L4) - IP, replicate 2	small RNA	3xFLAG::GFP::wago-1	L4	13055065	11561976	10731602
wild-type (L4) - input (⍺FLAG), replicate 1	small RNA	wild-type	L4	9991800	9738804	9249257
wild-type (L4) - input (⍺FLAG), replicate 2	small RNA	wild-type	L4	10795747	10573445	10032953
wild-type (L4) - input (⍺FLAG), replicate 3	small RNA	wild-type	L4	10239479	10025862	9520427
wild-type (L4) - IP (⍺FLAG), replicate 1	small RNA	wild-type	L4	9780210	7529848	6833168
wild-type (L4) - IP (⍺FLAG), replicate 2	small RNA	wild-type	L4	8727468	5650919	5009854
wild-type (L4) - IP (⍺FLAG), replicate 3	small RNA	wild-type	L4	9917652	7279260	6434849
wild-type (L4) - total small RNA, replicate 1	small RNA	wild-type	L4	6016901	5833666	5177768
wild-type (L4) - total small RNA, replicate 2	small RNA	wild-type	L4	6033399	5827293	5124461
Description	Type	Genotype	Stage	Total Fragments	Trimmed and Quality Filtered Fragments	Fragments Mapped to WS258
wild-type - 20ºC	mRNA	wild-type	L4	22488348	20301822	20042219
wild-type - 20ºC	mRNA	wild-type	L4	25352651	22520444	22142697
wild-type - 20ºC	mRNA	wild-type	L4	23699763	21803905	21501977
csr-1a(cmp135) - 20ºC	mRNA	csr-1a(cmp135)	L4	24062614	21923791	21652193
csr-1a(cmp135) - 20ºC	mRNA	csr-1a(cmp135)	L4	20018751	18200538	17964365
csr-1a(cmp135) - 20ºC	mRNA	csr-1a(cmp135)	L4	20734680	18828285	18572770
wild-type - 25ºC	mRNA	wild-type	L4	22643905	20533428	20364310
wild-type - 25ºC	mRNA	wild-type	L4	20795271	18948065	18702887
wild-type - 25ºC	mRNA	wild-type	L4	28213982	25934851	25570355
csr-1a(cmp135) - 25ºC	mRNA	csr-1a(cmp135)	L4	22126126	20444966	20039330
csr-1a(cmp135) - 25ºC	mRNA	csr-1a(cmp135)	L4	22387847	20522244	20203927
csr-1a(cmp135) - 25ºC	mRNA	csr-1a(cmp135)	L4	20528357	18863707	18583370
